# Transcription of a centromere-enriched retroelement and local retention of its RNA are significant features of the CENP-A chromatin landscape

**DOI:** 10.1101/2024.01.14.574223

**Authors:** B Santinello, R Sun, A Amjad, SJ Hoyt, L Ouyang, C Courret, R Drennan, L Leo, AM Larracuente, L Core, RJ O’Neill, BG Mellone

**Affiliations:** Department of Molecular and Cell Biology, University of Connecticut, Storrs, CT, US; Department of Biology, University of Rochester, Rochester, NY, US; Dipartimento di Biologia e Biotecnologie Charles Darwin, Sapienza University of Rome, 00185 Rome, Italy; Present address: RNA editing Lab, Onco-Haematology Department, Genetics and Epigenetics of Pediatric Cancers, Bambino Gesù Children Hospital, IRCCS, 00146 Rome, Italy; Institute for Systems Genomics, University of Connecticut, Storrs CT, US; 6Department of Genetics and Genome Sciences, UConn Health, Farmington, CT, US

## Abstract

Centromeres depend on chromatin containing the conserved histone H3 variant CENP-A for function and inheritance, while the role of centromeric DNA repeats remains unclear. Retroelements are prevalent at centromeres across taxa and represent a potential mechanism for promoting transcription to aid in CENP-A incorporation or for generating RNA transcripts to maintain centromere integrity. Here, we probe into the transcription and RNA localization of the centromere-enriched retroelement *G2/Jockey-3* (hereafter referred to as *Jockey-3*) in *Drosophila melanogaster*, currently the only *in vivo* model with assembled centromeres. We find that *Jockey-3* is a major component of the centromeric transcriptome and produces RNAs that localize to centromeres in metaphase. Leveraging the polymorphism of *Jockey-3* and a *de novo* centromere system, we show that these RNAs remain associated with their cognate DNA sequences in *cis*, suggesting they are unlikely to perform a sequence-specific function at all centromeres. We show that *Jockey-3* transcription is positively correlated with the presence of CENP-A, and that recent *Jockey-3* transposition events have occurred preferentially at CENP-A-containing chromatin. We propose that *Jockey-3* contributes to the epigenetic maintenance of centromeres by promoting chromatin transcription, while inserting preferentially within these regions, selfishly ensuring its continued expression and transmission. Given the conservation of retroelements as centromere components through evolution, our findings have broad implications in understanding this association in other species.
