## Supplementary material for "Transcription of a centromere-enriched retroelement and local retention of its RNA are significant features of the CENP-A chromatin landscape": Table of Reagents

### Sheet: Reagents
Reagents	manufacturer	catalog number
NaCl	Thermo Fisher Scientific	L-11626
Sucrose	Fisher Scientific	BP220-1
Tris	Thermo Fisher Scientific	BP152-5
MgCl2	Sigma-Aldrich	M8266-100G
EGTA	Sigma-Aldrich	E0396-10G
DTT	Fisher Scientific	03-500-505
Proteinase inhibitor cocktail	Roche
Superase In Ambion	Thermo Fisher Scientific	AM2694
CalCl2	Sigma-Aldrich	C5670-100G
Glycerol	MP Biomedicals	800688
EDTA	Sigma-Aldrich	E5134-100G
Bleach
DEPC	Fisher Scientific	AC170251000
Sodium Citrate	Sigma-Aldrich	W302600
Acetic Acid	Sigma-Aldrich	A3102
Formaldehyde	Sigma-Aldrich	252549
Poly L slides	Sigma-Aldrich	P0425
Triton	Sigma-Aldrich	T9284
Formamide	Sigma-Aldrich	47670-1L-F
Stellaris RNA FISH Hybridization buffer	Biosearch (Stellaris)	SMF-HB1-10
Hybridization coverslips	Grace Bio-Labs	HS6024
Slowfade Gold	Thermo Fisher Scientific	S36936
DAPI	Thermo Fisher Scientific	62248
Ethanol	Fisher Scientific	4355450
Methanol	Fisher Scientific	A412-4
RNaseZap RNase Decontamination Solution	Thermo Fisher	AM9780
BSA	New England Biolabs (NEB)	A7906
RNA Later	Sigma-Aldrich	R0901
Rubber cement	Elmer's
Motorized Tissue Grinder	FIsherbrand	12-1413-61
Microscope cover glass 22x22mm No. 1.5	Globe Scientific Inc.	1404-15
VWR Micro slides Superfrost Plus 25x75x1 mm	VWR	48311-703
TRI-reagent	Sigma-Aldrich	T9424
Direct-zol RNA MiniPrep Kit	Zymo Research	11-330
RNA Clean and Concentrator-5 kit	Zymo Research	11-325
NheI	New England Biolabs (NEB)
EcoRI	New England Biolabs (NEB)
Schneider media	Gibco
iScript Reverse Transcription Supermix	BioRad	1708890
iTaq Universal SYBR Green Supermix	BIoRad	1725121
Colcemid	Sigma-Aldrich	477-30-5
Rain X
RNase Cocktail Enzyme Mix	Thermo Fisher Scientific	AM2286
RNAseH	New England Biolabs (NEB)	M0297S
Tween-20	Sigma	P9416
Dextran sulfate	Millipore	S4030
total RNA-seq kit	Illumina TruSeq Stranded total RNA
PRO-seq kit	Illumina Illumina NovaSeq 6000
Software
Prism
SoftWoRx
Photoshop
Illustrator
DeltaVision Ultra Image Acquisition
FIJI ImageJ
Geneious Prime
DNA FISH probes
Target	Type	Manufacturer	Fluorophor	Used at concentration	Sequence
lacO	LNA	EXIQON	TYE563	100 μM	TG+GAA+TTG+TGA+GCG+GAT+AAC+AAT+T
Dodeca	LNA	EXIQON	TYE665	100 μM	+AC+GG+GA+CC+AG+TA+CG+G
Oligos
Target	Used in	Sequence 5'-3'
Jockey-3 ORF2 RT F	RT-qPCR of Jockey-3 sh	CTCAACAAGCACGACAAGGC
Jockey-3 ORF2 RT R	RT-qPCR of Jockey-3 sh	GTTGCCTCTGGATGATGGCT
RP49 F	RT-qPCR of control gene	CCGCTTCAAGGGACAGTATC
RP49 R	RT-qPCR of control gene	GACAATCTCCTTGCGCTTCT
sh-Jockey top strand	pValium20-sh-Jockey-3	ctagcagtACGCTGGAACATCATGATCAAtagttatattcaagcataTTGATCATGATGTTCCAGCGTgcg
sh-Jockey bottom strand	pValium20-sh-Jockey-3	aattcgcACGCTGGAACATCATGATCAAtatgcttgaatataactaACGCTGGAACATCATGATCAAactg
pVALIUM20 F	check PCR for pValium20-sh-Jockey-3	ACCAGCAACCAAGTAAATCAAC
pVALIUM20 R	check PCR for pValium20-sh-Jockey-3	TAATCGTGTGTGATGCCTACC
v2_Ad1_i5_4	CUT&Tag libraries	AATGATACGGCGACCACCGAGATCTACACAGAGTAGATCGTCGGCAGCGTCAGATGTGTAT
v2_Ad2_i7_4	CUT&Tag libraries	CAAGCAGAAGACGGCATACGAGATGCTCAGGAGTCTCGTGGGCTCGGAGATGTG
v2_Ad2_i7_5	CUT&Tag libraries	CAAGCAGAAGACGGCATACGAGATAGGAGTCCGTCTCGTGGGCTCGGAGATGTG
v2_Ad2_i7_6	CUT&Tag libraries	CAAGCAGAAGACGGCATACGAGATCATGCCTAGTCTCGTGGGCTCGGAGATGTG
Drosophila Stocks
Short genotype	Full genotype	Source
iso-1	y1; Gr22b^iso-1 Gr22d^iso-1 cn^1 CG33964^iso-1 bw^1 sp^1; MstProx^iso-1 GstD5^iso-1 Rh6^1	BDSC 2057
IF/CyO; mCherry RNAi	w[*]; Kr[If-1]/CyO; P{y[+t7.7] v[+t1.8]=VALIUM20-mCherry}attP2	BDSC 35785
Jockey-3sh (soma) (pValium20)	v+; +/+; P{Valium20-shJockey3}attP2/TM3, sb	This study
Jockey-3sh (germline) (pValium22)	v+; +/+; P{Valium22-shJockey3}attP2/TM3, sb	This study
elav-GAL4	w[*]; P{w[+mC]=GAL4-elav.L}2/T(2;3)TSTL, CyO: TM6B, Tb[1]/+	Derived from BDSC 8765
eCENP-A-EGFP	P{gcid.EGFP.cid}III.2	Schittenhelm et al., 2010
UASp-CAL1-GFP-LacI; LacO-80C4/TM3, Ser^1	w[*]; P{w[+mC]=UASp-CAL1::GFP::LacI}attP40; TM3, Ser[1]/lacO, 3xP3-dsRed (3L:80C4)	Palladino et al., 2020
UASp-GFP-LacI; LacO-80C4/TM3,Ser^1	w[*]; P{w[+mC]=UASp-GFP::LacI}attP40; TM3, Ser[1]/lacO, 3xP3-dsRed (3L:80C4)	Palladino et al., 2020
Drosophila simulans	w501	Andy Clark
MTD-GAL4	P{w[+mC]=otu-GAL4::VP16.R}1, w[*]; P{w[+mC]=GAL4-nos.NGT}40; P{w[+mC]=GAL4::VP16-nos.UTR}CG6325[MVD1]	BDSC 31777
ey-GAL4/CyO	w[*]; P{w[+m*]=GAL4-ey.H}4-8/CyO	BDSC 5535
Antibodies
Primary
Name	From	cat. number	Reference if applicable	Dilution
Guinea pig polyclonal anti-CENP-C	Gary Karpen	N/A	Erhardt et al. 2008	1:500
Rabbit anti-CID affinity purified	Active Motif	39713		1:50
Secondary
Name	From	cat. number	Reference if applicable	Dilution
Alexa488 goat anti-guinea pig	Thermo Fisher	A11073		1:500
Alexa546 goat anti-rabbit	Thermo Fisher	A11035		1:500
Stellaris RNA FISH probes
Target	Type	Manufacturer	Fluorophor
Rox1	Stellaris	Biosearch	Quasar 670
Probe #	Sequence
roX1_1	gcagtacacactctagctaa
roX1_2	gaagctgtgtttatctggtc
roX1_3	tctatggagcgagtaatgcg
roX1_4	taagaattgcagctcaggcg
roX1_5	actttcgctacttcggatag
roX1_6	gtctgcaaggttcagtttat
roX1_7	tttcggacaggaaaaccctg
roX1_8	tctcaagcgttttcgttaca
roX1_9	gttcatttgtctctttcgtt
roX1_10	aaacgcaagtggcgacaagc
roX1_11	ctacagtatcattgtctcgc
roX1_12	gagagtgatggagagaggga
roX1_13	cgtttattgcttataggggt
roX1_14	ggtctgaactttttcctttc
roX1_15	atttcttacagatttggccg
roX1_16	tactgcattatggcgattct
roX1_17	ctgtttgagttatagctgct
roX1_18	tacattactgctttgcacgg
roX1_19	aattgatgagttcctagggc
roX1_20	catggctcctaaatcttctg
roX1_21	tgtagcttcttggcttttag
roX1_22	aatctatgcagtggcagttt
roX1_23	tagtagcctagcttgagatt
roX1_24	tgtgtgaggcttttgtgatg
roX1_25	caaaatgtcccttttcgagc
roX1_26	cctactcaacgttttccaag
roX1_27	tttttacaggctttgtctgg
roX1_28	taggccagcttgtataacag
roX1_29	ttcgcaaatcaactgctggt
roX1_30	taaaactttggctccgcgag
roX1_31	ctgcgggaaatcgactcgaa
roX1_32	tcaagcagggaccaacgaag
roX1_33	agcacaagtctgtaatgggt
roX1_34	ctgcttgcatatcacattca
roX1_35	cggatttcataggctttgtt
roX1_36	ttctcttgtattaggcggag
roX1_37	tacttctggtcggatctgaa
roX1_38	ggggttagttcacagaacac
roX1_39	tgacgaggtgctgaacactg
roX1_40	caaggaaggggactgggtaa
roX1_41	agtatggttggttattcggg
roX1_42	atgcgttttccgaaacacga
roX1_43	tgtgattcccatttcggaaa
roX1_44	ccgtaatgaatgcataggct
roX1_45	tgcgtagaacgttgatcagc
roX1_46	ggctgtgttcatttcaacat
roX1_47	tccacacatttttacttgct
roX1_48	ttgggcacttggtgaagatt
Target	Type	Manufacturer	Fluorophor
Jockey-3 ORF2	Stellaris	Biosearch	Quazar 570, Quazar 670
Probe #	Sequence
1	AAGGGGAGTACATCGAGTGT
2	TGGGTAGGGGTTAAGTATGA
3	TGTTGAGTAAGGTCAAGCGG
4	GGATTGGCTATGGTCTAGAA
5	TGCTAGCATATCTCACACTG
6	TCTGTAGATTTCGTCGTCTA
7	GGAATTTTCGTGGTAGGGAT
8	GCGTTGGAGACTATTCTCAA
9	TTGAAATCGCTGGATCTTCC
10	TATGTGATGTGCTTGCAGTG
11	ACAGCTGAATTCCGTACGTC
12	TGGCTTGAGAATAGTCTTGT
13	ATCTTTAGTTTCTCTCGCAG
14	TGGACTTTTTACCGATGAGC
15	AGTTGCTTTAGGCGTATGTT
16	TACGCTTTCTGTTGATGTGG
17	AAATATTTGGGGGTGCTGGA
18	ATGATGGCTGATGCTAGTTG
19	TTTGTTGCGGTGGCAAGGAA
20	GGTAACGGGAGGGTATGATA
21	GAGGTCTGCTGTAAACAGGG
22	TAGAGGATGGGACCAAGGAC
23	TTGTCGTGCTGGTTGAGGAA
24	TTGGAACTCTCTTCCTTCAG
25	CGATTTGAGTAGGGCATAGT
26	AACTGGGAAGGTGGGACTTG
27	TTGTAGAGGAGTCCAGGATG
28	CTGCTTGACATCCAGGAATA
29	CCGAACAGTATCGTTTGTTC
30	GAATGCATCTAGGATGCGTG
31	AAGCCAAACTGGTGATCAGG
32	ACTCTGCGCAGAAATACTCT
33	ATTTTGGAGAGGATTGCCAG
34	TCGGTCTATATGAGGCAAGA
35	GTTTTCCAGGTTTGAGGATG
36	AATGACTTCTGCACGTTTCC
37	GGGAAGTACCCTAGTGAGAA
38	ATCTGTTGTATATGTTGGCC
39	CAACTGGGAACAGGGAGGTG
40	AGCATTTTAAGGGATGTGGC
41	ATTTGCTAGCCTTTAGTGAG
42	GGACATGGACTCTCTAGGAA
43	CAGTGCATCTGTCAAATGGT
44	GAATGCATTCTGGAGGTGAT
45	CAAACGCTTCAGCTCTTTCG
Target	Type	Manufacturer	Fluorophor
Jockey-3 ORF2 antisense	Stellaris	Biosearch	Quazar 670
Probe #	Sequence
1	ACACTCGATGTACTCCCCTT
2	TCATACTTAACCCCTACCCA
3	CCGCTTGACCTTACTCAACA
4	TTCTAGACCATAGCCAATCC
5	CAGTGTGAGATATGCTAGCA
6	TAGACGACGAAATCTACAGA
7	ATCCCTACCACGAAAATTCC
8	TTGAGAATAGTCTCCAACGC
9	GGAAGATCCAGCGATTTCAA
10	CACTGCAAGCACATCACATA
11	GACGTACGGAATTCAGCTGT
12	ACAAGACTATTCTCAAGCCA
13	CTGCGAGAGAAACTAAAGAT
14	GCTCATCGGTAAAAAGTCCA
15	AACATACGCCTAAAGCAACT
16	CCACATCAACAGAAAGCGTA
17	TCCAGCACCCCCAAATATTT
18	CAACTAGCATCAGCCATCAT
19	TTCCTTGCCACCGCAACAAA
20	TATCATACCCTCCCGTTACC
21	CCCTGTTTACAGCAGACCTC
22	GTCCTTGGTCCCATCCTCTA
23	TTCCTCAACCAGCACGACAA
24	CTGAAGGAAGAGAGTTCCAA
25	ACTATGCCCTACTCAAATCG
26	CAAGTCCCACCTTCCCAGTT
27	CATCCTGGACTCCTCTACAA
28	TATTCCTGGATGTCAAGCAG
29	GAACAAACGATACTGTTCGG
30	CACGCATCCTAGATGCATTC
31	CCTGATCACCAGTTTGGCTT
32	AGAGTATTTCTGCGCAGAGT
33	CTGGCAATCCTCTCCAAAAT
34	TCTTGCCTCATATAGACCGA
35	CATCCTCAAACCTGGAAAAC
36	GGAAACGTGCAGAAGTCATT
37	TTCTCACTAGGGTACTTCCC
38	GGCCAACATATACAACAGAT
39	CACCTCCCTGTTCCCAGTTG
40	GCCACATCCCTTAAAATGCT
41	CTCACTAAAGGCTAGCAAAT
42	TTCCTAGAGAGTCCATGTCC
43	ACCATTTGACAGATGCACTG
44	ATCACCTCCAGAATGCATTC
45	CGAAAGAGCTGAAGCGTTTG
Target	Type	Manufacturer	Fluorophor
Jockey-3 ORF1	Stellaris	Biosearch	Quazar 670
Probe #	Sequence
1	TACAGTTGGTCGTATTACCA
2	TGAGGTAATTGTTCGAGGGG
3	TTGCTCTGAGAGCCTTCTTG
4	AATGCAAGGTGCTGAAGTCG
5	AGGCTTACGCTTGATCTCTC
6	TAGCTCGTCTTTTTTTGGTT
7	TGTTTGTCAACTTTCGTCGC
8	CTCTTCGCTCGATAGAATGG
9	TTGTTCGTCATCGTCATCAT
10	TTGAAAGTTCTCGGGGTAGG
11	CGGAATGAAGATTGGGGGTG
12	ATGCAGATATGTTGGTCACG
13	CCACGAGAGTCGTAATCATC
14	TATGAGAAGTCTTTGCTGGG
15	CGTTGTTGTTTCTTTCAGTT
16	TTGTCGGGCATCATAACTCG
17	CCGACGTAGCTCAAGTATAT
18	AATGTGCGATGCCTTTTTTT
19	ACTCTGTAGGCTCTCTGATC
20	TTTCCAATTCTCCTTGACTA
21	TGGAGGTCTCTGACCTTATG
22	TTTGGTTTTCCTCCCAATAG
23	CGAAGAAGATCCCAAGTGGT
24	TTGTTGTTGCTAGCAGGTTC
25	CAGTCTCCTGATCTGGAATA
26	AGAGGCTCGATGGTGACGAC
27	TGCGGCACGTCATTAAATTT
28	CGAAGCCTTGGCATGTGAAG
29	AGAAAGCAGTAGAGCTGGGT
30	CCACATTTTACACAGAGGTG
31	TGCTCGTGAGTCGTGATGTC
32	TTCTCGTTCTCCTTTTTGCG
33	TTGGCAGTGAAGGCAGCATG
34	TAAACGAGGCAGGGTGTTCG
35	TTGCCTTTTTATAAGCAGGG
36	AGGGCTTGCTGAAAGGGGAG
37	GATACTTGGGAGCTTGATGG
38	GCATCTCTGTAGCTCATATT
39	AGGCACTTGGTTAGACATGA
40	GTTTGGTTGGGATTGGTTTG
41	GGAGATTCAGGTGGTTTGAC
42	ATTTGTTCCATGTTACTGGG
43	CATTCCTTCGAAGCGAGCAA
44	AACATCTTCTCCATCATCCT
Target	Type	Manufacturer	Fluorophor
DOC 5' sense	Stellaris	Biosearch	Quazar 670
1	tgagctctccaaagagggta
2	ctattggagtctttaggttt
3	cttcgtagtggcataattgg
4	ttgaaaccaggtgccagagg
5	cactggctctttcttcatca
6	cattttgtaaatggtcagcg
7	gtagagggatttggtcggaa
8	gctgctattaaaggagggag
9	gggttcttgaggatctagat
10	gttcacatggtcggaattca
11	tgctctttgataacctttgc
12	caggcgattttcttgggttc
13	cttggagttattaggtcgta
14	ctttgggagttcaatgagca
15	ggcagatgtgaagaatagca
16	ttggcgattgcgttgaacaa
17	tttttgagggaagtatccaa
18	ttactatggtcgactttttc
19	tcttttcctggctttggaat
20	atatgatgatggctgcgttt
21	atgttagtaagcttatcggt
22	gcattttttcaaacagcttt
23	ctaagatgagggctaatccg
24	gtgttggaagtgtgttgttt
25	ccatgtttttctctaaagcc
26	ttcggttgacctgttcgatg
27	gcagtacgaatttctgacgt
28	tgcagtattctcgatgttca
29	ctgcgcgacgtctagaaaaa
30	aacaaaagtccatcgagcca
31	tggggcaacagcttgattat
32	cttcagtagcttatgtgtgt
