## Supplementary material for "Transcription of a centromere-enriched retroelement and local retention of its RNA are significant features of the CENP-A chromatin landscape": Table S1

### Sheet: TableS1 Jockey3_loci
Table S1. PRO-seq read and unique 21-mer coverage across all Jockey-3 loci
Chromosome	Start	End	Jockey3 length category	Divergence from consensus	Jockey3 age category	CENP-A domain type (CEN/nonCEN)	PRO-seq read overlap			Unique 21mer coverage
							Bowtie 2 default	Bowtie K-100	Bowtie K-100 21-mer
2L_1	4813090	4813141	Truncated	15.9	OLD	.	0	0	0	1
2L_1	11365844	11368214	Truncated	0.7	YOUNG	nonCEN	135	3380	407	0.06
2L_1	13650160	13651269	Truncated	1	OLD	nonCEN	168	1806	442	0.16
2L_1	20152819	20153306	Truncated	2	OLD	.	7	670	97	0.25
2L_1	20153303	20154005	Truncated	3.1	OLD	.	7	607	203	0.33
2L_1	20193281	20193360	Truncated	8.8	OLD	.	1	3	2	0.96
2L_1	20193358	20194686	Truncated	5	OLD	.	28	450	176	0.31
2L_1	20246642	20246968	Truncated	6.5	OLD	.	7	44	0	0.21
2L_1	20246961	20247585	Truncated	6.4	OLD	.	15	213	138	0.77
2L_1	20247586	20248096	Truncated	4.9	OLD	.	9	183	113	0.7
2L_1	20248094	20249401	Truncated	5.4	OLD	.	32	336	79	0.36
2L_1	20255614	20258690	FL	0.5	YOUNG	nonCEN	89	3963	120	0.03
2L_1	20259993	20260192	Truncated	8	OLD	.	1	33	10	0.51
2L_1	20260178	20260507	Truncated	7.7	OLD	.	2	36	0	0.23
2L_2	121853	122992	Truncated	3.1	OLD	.	5	1195	255	0.22
2L_2	1219110	1219467	Truncated	24.4	OLD	.	4	7	7	1
2L_2	1221484	1221536	Truncated	18.9	OLD	.	0	0	0	1
2R_18	665528	668929	FL	1.1	OLD	.	84	3976	502	0.17
2R_18	692029	692215	Truncated	16.9	OLD	.	38	72	71	1
2R_20	1269075	1269330	Truncated	25.9	OLD	.	0	0	0	1
2R_20	1269357	1269409	Truncated	9.4	OLD	.	0	0	0	1
2R_20	1269407	1269843	Truncated	23.3	OLD	.	0	0	0	1
2R_20	1269959	1270214	Truncated	27.4	OLD	.	1	2	2	1
2R_20	1275289	1276850	Truncated	2.2	OLD	.	13	1340	145	0.23
2R_20	1819964	1821059	Truncated	0	YOUNG	nonCEN	39	1756	6	0.05
2R_21	1271792	1272138	Truncated	28.5	OLD	.	1	1	1	1
2R_21	1444852	1445061	Truncated	23.3	OLD	.	64	66	66	1
2R_21	21088230	21090148	Truncated	0.7	YOUNG	nonCEN	652	3241	509	0.09
2R_21	21518907	21518950	Truncated	20.4	OLD	.	1	2	1	0.79
3_scaffold1	80782	82605	Truncated	0.8	YOUNG	nonCEN	56	2622	88	0.09
3_scaffold1	82592	83966	Truncated	0.7	YOUNG	nonCEN	25	1519	449	0.12
3_scaffold1	2058319	2058624	Truncated	0.7	YOUNG	.	4	344	102	0.24
3L_1	6131004	6131124	Truncated	18.2	OLD	.	2	3	3	1
3L_1	17053256	17053379	Truncated	2.4	OLD	.	1	17	1	0.32
3L_1	21345682	21346585	Truncated	2.1	OLD	.	7	936	95	0.29
3L_1	21752658	21752768	Truncated	6.3	OLD	.	1	2	2	0.96
3R_28	3954386	3957417	FL	0.4	YOUNG	nonCEN	123	3940	181	0.04
3R_5	19175	19274	Truncated	10	OLD	3_CEN	0	8	2	0.37
3R_5	19276	19684	Truncated	4.4	OLD	3_CEN	0	143	15	0.34
3R_5	19684	20286	Truncated	4.6	OLD	3_CEN	1	125	7	0.25
3R_5	46497	48181	Truncated	2.1	OLD	3_CEN	24	1806	145	0.16
3R_5	52819	54474	Truncated	4.5	OLD	3_CEN	16	1831	217	0.16
3R_5	67217	67778	Truncated	14.2	OLD	3_CEN	0	2	1	0.96
3R_5	67775	68216	Truncated	7.9	OLD	3_CEN	0	24	16	0.97
3R_5	68216	68413	Truncated	10.1	OLD	3_CEN	0	33	33	1
3R_5	68415	68544	Truncated	7.7	OLD	3_CEN	2	28	23	0.99
3R_5	68542	68648	Truncated	1.9	OLD	3_CEN	0	44	39	0.75
3R_5	69212	69514	Truncated	5	OLD	3_CEN	0	78	25	0.71
3R_9	1	555	Truncated	0.7	YOUNG	nonCEN	4	754	0	0.01
Contig11	34120	37421	FL	0.5	YOUNG	nonCEN	94	4544	350	0.07
Contig119	31825	32097	Truncated	0.4	YOUNG	4_CEN	8	250	2	0.12
Contig119	35129	35454	Truncated	6.8	OLD	4_CEN	0	17	5	0.69
Contig119	35447	36118	Truncated	6	OLD	4_CEN	0	269	34	0.47
Contig119	42263	42723	Truncated	3.9	OLD	4_CEN	0	216	90	0.5
Contig119	42719	43720	Truncated	5.6	OLD	4_CEN	2	407	122	0.55
Contig119	43706	44031	Truncated	7.7	OLD	4_CEN	0	16	15	1
Contig119	44017	44827	Truncated	2.2	OLD	4_CEN	4	929	171	0.22
Contig119	44822	45358	Truncated	6	OLD	4_CEN	1	20	10	0.86
Contig119	48519	51184	Truncated	2.8	OLD	4_CEN	11	1115	580	0.63
Contig119	51182	51440	Truncated	2.3	OLD	4_CEN	0	132	0	0.09
Contig119	52692	53059	Truncated	2.2	OLD	4_CEN	1	147	0	0.05
Contig119	54313	54683	Truncated	2.7	OLD	4_CEN	0	143	1	0.28
Contig119	55925	56293	Truncated	2.4	OLD	4_CEN	1	132	22	0.25
Contig119	57528	58081	Truncated	2.9	OLD	4_CEN	0	456	138	0.37
Contig119	58080	59406	Truncated	2.4	OLD	4_CEN	5	650	214	0.38
Contig119	60220	60370	Truncated	4	OLD	4_CEN	0	15	8	0.84
Contig119	60369	60772	Truncated	4.2	OLD	4_CEN	0	58	28	0.55
Contig119	60765	62054	Truncated	4.3	OLD	4_CEN	7	817	311	0.6
Contig119	62302	62418	Truncated	2.6	OLD	4_CEN	0	22	0	0.36
Contig119	64035	64542	Truncated	2.4	OLD	4_CEN	3	493	78	0.28
Contig119	64540	66223	Truncated	2.5	OLD	4_CEN	9	530	315	0.58
Contig135	287660	289934	Truncated	2.1	OLD	.	9	1223	0	0.01
Contig135	291045	293318	Truncated	2.1	OLD	.	13	1186	1	0.02
Contig135	294668	296933	Truncated	2.2	OLD	.	6	1166	52	0.04
Contig135	297804	302075	FL	3	OLD	.	30	2666	333	0.1
Contig135	328889	330523	Truncated	3.2	OLD	.	4	905	216	0.2
Contig150	100732	103199	Truncated	1.1	OLD	nonCEN	149	1964	79	0.06
Contig150	103195	104919	Truncated	0.5	YOUNG	nonCEN	107	2741	7	0.02
Contig49	19051	23354	Truncated	0.9	YOUNG	nonCEN	411	5083	89	0.03
Contig5	70368	74180	FL	0.6	YOUNG	nonCEN	84	4793	161	0.02
Contig5	113172	116983	FL	0.6	YOUNG	nonCEN	104	4778	191	0.03
Contig5	307438	308188	Truncated	8.2	OLD	.	4	261	33	0.34
Contig5	323602	327901	FL	2.6	OLD	.	26	2651	297	0.21
Contig5	367184	370181	FL	3.8	OLD	.	13	1599	221	0.29
Contig5	372019	373428	Truncated	3.5	OLD	.	6	962	106	0.3
Contig5	479946	481134	Truncated	10.2	OLD	.	2	347	0	0
Contig79	5656	6019	Truncated	6.8	OLD	X_CEN	0	24	8	0.73
Contig79	6012	7190	Truncated	4.8	OLD	X_CEN	3	607	175	0.56
Contig79	7188	7419	Truncated	3.5	OLD	X_CEN	3	131	77	0.54
Contig79	10830	12679	Truncated	3.2	OLD	X_CEN	11	1507	493	0.43
Contig79	12678	13182	Truncated	3.4	OLD	X_CEN	3	175	146	0.88
Contig79	13181	14145	Truncated	4.4	OLD	X_CEN	1	48	18	0.72
Contig79	17074	17147	Truncated	0	YOUNG	X_CEN	0	8	0	0
Contig79	19245	19315	Truncated	15.5	OLD	X_CEN	0	0	0	0.87
Contig79	19316	19382	Truncated	4.3	OLD	X_CEN	0	4	0	0.64
Contig79	20115	20260	Truncated	0.7	YOUNG	X_CEN	0	16	0	0
Contig79	27851	27921	Truncated	15.5	OLD	X_CEN	0	0	0	0.61
Contig79	27909	28004	Truncated	4.9	OLD	X_CEN	0	7	0	0.25
Contig79	28846	28919	Truncated	1.4	OLD	X_CEN	1	8	3	0.56
Contig79	30823	30968	Truncated	0.7	YOUNG	X_CEN	1	16	0	0
Contig79	31199	31264	Truncated	1.5	OLD	X_CEN	0	3	0	0.29
Contig79	34050	34144	Truncated	4.7	OLD	X_CEN	0	7	0	0
Contig79	35005	35150	Truncated	2	OLD	X_CEN	0	15	6	0.45
Contig79	37932	38026	Truncated	4.7	OLD	X_CEN	0	7	0	0
Contig79	40082	41084	Truncated	1.9	OLD	X_CEN	18	151	63	0.58
Contig79	42283	42514	Truncated	4.3	OLD	X_CEN	1	124	88	0.69
Contig79	42512	44652	Truncated	3.5	OLD	X_CEN	2	1469	834	0.54
Contig95	753	2033	Truncated	0.6	YOUNG	.	14	954	114	0.36
Contig95	3783	5075	Truncated	0.5	YOUNG	.	45	1742	25	0.07
id=154173_0	4941	5051	Truncated	*	*	.	n/a	0	0	1
id=154173_0	5110	5311	Truncated	*	*	.	n/a	0	0	1
id=67822_0	8063	8403	Truncated	*	*	.	n/a	0	0	1
id13735	9767	12129	Truncated	16.5	OLD	.	0	3	0	0
id13735	13414	13778	Truncated	19.7	OLD	.	135	1	0	0
id13809	9767	12129	Truncated	16.5	OLD	.	168	3	0	0
id13809	13414	13778	Truncated	19.7	OLD	.	7	1	0	0
id5721	6496	10890	Truncated	11.7	OLD	.	7	92	50	0.98
tig00002845	1	301	Truncated	12.5	OLD	.	1	2	2	1
tig00002845	304	406	Truncated	14.8	OLD	.	28	0	0	1
tig00022795	13725	14327	Truncated	4	OLD	nonCEN	7	140	0	0.07
tig00022795	14327	14753	Truncated	4	OLD	.	15	161	0	0
tig00022795	14755	14853	Truncated	9.1	OLD	.	9	4	0	0
tig00022795	28714	29723	Truncated	8.5	OLD	.	32	234	5	0.28
tig00022795	29725	29782	Truncated	7.2	OLD	.	89	0	0	0.82
tig00051078	5940	6207	Truncated	3.1	OLD	.	1	0	0	1
tig00057289	6096	6377	Truncated	5.3	OLD	2_CEN	2	83	14	0.53
tig00057289	6507	7863	Truncated	2.1	OLD	2_CEN	5	431	308	0.56
X_10	42103	45815	FL	0.5	YOUNG	nonCEN	4	4872	240	0.05
X_10	112771	113091	Truncated	17.1	OLD	.	0	7	0	0
X_10	113058	113960	Truncated	6.5	OLD	.	84	303	6	0.04
X_3	1	433	Truncated	2.5	OLD	.	38	312	0	0
X_7	135044	136795	Truncated	2.4	OLD	.	0	1697	292	0.25
Y_Contig10	241547	242605	Truncated	1	OLD	.	0	643	0	0
Y_Contig10	248773	249888	Truncated	1	OLD	.	0	766	1	0.03
Y_Contig10	312111	314979	FL	1.3	OLD	.	1	3142	393	0.09
Y_Contig10	321605	322552	Truncated	0.7	YOUNG	.	13	574	12	0.02
Y_Contig10	322543	323409	Truncated	2.5	OLD	.	39	822	1	0.02
Y_Contig10	340998	343846	FL	1.2	OLD	.	1	2947	292	0.06
Y_Contig10	362895	363983	Truncated	0.9	YOUNG	.	64	701	11	0.02
Y_Contig10	363987	365070	Truncated	2	OLD	.	652	1369	3	0.07
Y_Contig10	386825	387768	Truncated	0.7	YOUNG	.	1	485	5	0.1
Y_Contig10	387759	388616	Truncated	2.7	OLD	.	56	412	12	0.36
Y_Contig122	52028	52420	Truncated	0	YOUNG	.	25	536	1	0.05
Y_Contig17	75694	79024	Truncated	0.4	YOUNG	nonCEN	4	4793	55	0.02
Y_Contig20	256752	260792	Truncated	0.6	YOUNG	nonCEN	2	4931	0	0
Y_Contig20	261388	262514	Truncated	0.7	YOUNG	nonCEN	1	1460	2	0.04
Y_Contig20	263467	267507	Truncated	0.6	YOUNG	nonCEN	7	4932	0	0
Y_Contig20	268100	271863	Truncated	0.6	YOUNG	nonCEN	1	4532	201	0.03
Y_Contig26	2255	2689	Truncated	3.5	OLD	Y_CEN	123	452	153	0.3
Y_Contig26	2694	3880	Truncated	1.9	OLD	Y_CEN	0	1328	84	0.1
Y_Contig26	6147	6438	Truncated	3.1	OLD	Y_CEN	0	199	6	0.2
Y_Contig26	6764	8366	Truncated	1.2	OLD	Y_CEN	1	1444	315	0.1
Y_Contig26	10833	11129	Truncated	3	OLD	Y_CEN	24	214	8	0.15
Y_Contig26	11455	12015	Truncated	2	OLD	Y_CEN	16	91	0	0.04
Y_Contig26	12014	15383	FL	0.9	YOUNG	Y_CEN	0	4654	761	0.1
Y_Contig26	17974	18271	Truncated	3.4	OLD	Y_CEN	0	209	3	0.2
Y_Contig26	18597	22715	FL	1.1	OLD	Y_CEN	0	4633	721	0.12
Y_Contig26	24031	26576	Truncated	1.1	OLD	Y_CEN	2	2991	319	0.13
Y_Contig26	27742	32059	FL	1.2	OLD	Y_CEN	0	4411	623	0.13
Y_Contig26	33199	33434	Truncated	5.1	OLD	Y_CEN	0	10	6	0.94
Y_Contig26	33430	33578	Truncated	5.4	OLD	Y_CEN	4	8	1	0.63
Y_Contig26	33554	33722	Truncated	7.7	OLD	Y_CEN	94	180	122	0.73
Y_Contig26	34027	34351	Truncated	5.3	OLD	Y_CEN	8	10	3	0.82
Y_Contig26	34350	34653	Truncated	2.3	OLD	Y_CEN	0	271	20	0.26
Y_Contig26	34817	35402	Truncated	4.4	OLD	Y_CEN	0	167	60	0.59
Y_Contig26	35844	36446	Truncated	3	OLD	Y_CEN	0	432	59	0.21
Y_Contig26	36447	39903	FL	0.9	YOUNG	Y_CEN	2	4566	1054	0.17
Y_Contig26	39912	40080	Truncated	5.3	OLD	Y_CEN	0	28	12	0.65
Y_Contig26	40078	40225	Truncated	10.1	OLD	Y_CEN	4	4	0	1
Y_Contig26	40222	40384	Truncated	3.1	OLD	Y_CEN	1	57	0	0.06
Y_Contig26	40385	40571	Truncated	8.6	OLD	Y_CEN	11	21	14	0.59
Y_Contig26	40563	40805	Truncated	4.1	OLD	Y_CEN	0	104	13	0.53
Y_Contig26	40805	42451	Truncated	1.5	OLD	Y_CEN	1	2132	635	0.26
Y_Contig26	42795	43405	Truncated	2.3	OLD	Y_CEN	0	607	153	0.35
Y_Contig26	43409	43603	Truncated	3.6	OLD	Y_CEN	1	99	45	0.57
Y_Contig26	43613	45220	Truncated	1.2	OLD	Y_CEN	0	1971	428	0.29
Y_Contig26	45564	46188	Truncated	4.2	OLD	Y_CEN	5	224	65	0.45
Y_Contig26	46189	46363	Truncated	8	OLD	Y_CEN	0	32	7	0.4
Y_Contig26	46363	47070	Truncated	4.1	OLD	Y_CEN	0	305	162	0.59
Y_Contig26	47398	48018	Truncated	3.9	OLD	Y_CEN	7	304	34	0.25
Y_Contig26	48019	49139	Truncated	4	OLD	Y_CEN	0	729	183	0.34
Y_Contig26	49483	50096	Truncated	3.4	OLD	Y_CEN	3	315	12	0.23
Y_Contig26	50098	51127	Truncated	4.5	OLD	Y_CEN	9	581	168	0.41
Y_Contig26	51160	52825	Truncated	2.2	OLD	Y_CEN	9	1690	462	0.27
Y_Contig26	53155	53319	Truncated	4.8	OLD	Y_CEN	13	51	0	0
Y_Contig26	53319	54286	Truncated	3.4	OLD	Y_CEN	6	633	1	0.04
Y_Contig26	54616	54780	Truncated	4.8	OLD	Y_CEN	30	51	0	0
Y_Contig26	54780	55747	Truncated	3.3	OLD	Y_CEN	4	640	0	0
Y_Contig26	56077	56698	Truncated	3.2	OLD	Y_CEN	149	366	0	0.06
Y_Contig26	56700	57824	Truncated	4	OLD	Y_CEN	107	608	153	0.27
Y_Contig26	58154	58778	Truncated	3.4	OLD	Y_CEN	411	379	0	0
Y_Contig26	58780	59720	Truncated	3.8	OLD	Y_CEN	84	564	114	0.22
Y_Contig26	59716	60042	Truncated	7.3	OLD	Y_CEN	104	51	12	0.48
Y_Contig26	60039	60197	Truncated	3.1	OLD	Y_CEN	4	43	0	0
Y_Contig26	60198	60475	Truncated	6.1	OLD	Y_CEN	26	75	13	0.42
Y_Contig26	60476	61078	Truncated	3.6	OLD	Y_CEN	13	255	6	0.07
Y_Contig26	61451	62073	Truncated	3.2	OLD	Y_CEN	6	433	37	0.16
Y_Contig26	62075	63185	Truncated	3.7	OLD	Y_CEN	2	725	174	0.18
Y_Contig26	63515	64115	Truncated	4	OLD	Y_CEN	0	305	7	0.19
Y_Contig26	64226	65893	Truncated	1.8	OLD	Y_CEN	3	1648	165	0.08
Y_Contig26	66223	66824	Truncated	3.5	OLD	Y_CEN	3	364	78	0.07
Y_Contig26	66861	68529	Truncated	1.9	OLD	Y_CEN	11	1728	175	0.12
Y_Contig26	68859	69460	Truncated	3.6	OLD	Y_CEN	3	357	0	0.07
Y_Contig26	69497	70277	Truncated	0.8	YOUNG	Y_CEN	1	918	188	0.22
Y_Contig26	70315	71296	Truncated	3.8	OLD	Y_CEN	0	617	31	0.12
Y_Contig26	71293	71618	Truncated	6.4	OLD	Y_CEN	0	98	32	0.12
Y_Contig26	71615	71773	Truncated	3.8	OLD	Y_CEN	0	20	1	0.22
Y_Contig26	71774	72051	Truncated	6.1	OLD	Y_CEN	0	86	28	0.43
Y_Contig26	72052	72654	Truncated	4	OLD	Y_CEN	0	197	51	0.2
Y_Contig26	72984	73557	Truncated	3.8	OLD	Y_CEN	0	216	67	0.32
Y_Contig26	73644	77222	FL	0.9	YOUNG	Y_CEN	1	3754	504	0.1
Y_Contig26	77260	77790	Truncated	4.5	OLD	Y_CEN	1	273	18	0.16
Y_Contig26	77794	77946	Truncated	3.3	OLD	Y_CEN	0	34	0	0.26
Y_Contig26	77947	79030	Truncated	3.9	OLD	Y_CEN	0	717	302	0.45
Y_Contig26	79295	83324	FL	1.4	OLD	Y_CEN	0	3643	1113	0.31
Y_Contig26	83323	86727	FL	0.8	YOUNG	Y_CEN	0	3572	171	0.04
Y_Contig26	86774	87290	Truncated	4.6	OLD	Y_CEN	18	296	0	0.04
Y_Contig26	87287	87423	Truncated	4.4	OLD	Y_CEN	1	34	0	0
Y_Contig26	87424	87552	Truncated	0.8	YOUNG	Y_CEN	2	31	0	0
Y_Contig26	87594	88264	Truncated	3.7	OLD	Y_CEN	14	396	0	0
Y_Contig26	88264	91914	FL	0.7	YOUNG	Y_CEN	45	4579	123	0.01
Y_Contig26	91906	92319	Truncated	5.6	OLD	Y_CEN		182	0	0.05
Y_Contig26	92316	92452	Truncated	4.4	OLD	Y_CEN		33	0	0
Y_Contig26	92453	92581	Truncated	0.8	YOUNG	Y_CEN		32	0	0
Y_Contig26	92624	93294	Truncated	3.7	OLD	Y_CEN		396	0	0
Y_Contig26	93294	97591	FL	0.9	YOUNG	Y_CEN		4703	204	0.04
Y_Contig26	97602	97958	Truncated	3.4	OLD	Y_CEN		191	4	0.12
Y_Contig26	98288	98400	Truncated	7.1	OLD	Y_CEN		7	6	0.6
Y_Contig26	98400	98751	Truncated	3.4	OLD	Y_CEN		141	19	0.23
Y_Contig26	98752	98888	Truncated	3.6	OLD	Y_CEN		30	0	0
Y_Contig26	98885	99438	Truncated	4.5	OLD	Y_CEN		246	1	0.19
Y_Contig26	99439	99968	Truncated	5.3	OLD	Y_CEN		161	5	0.23
Y_Contig26	99972	100126	Truncated	2.6	OLD	Y_CEN		19	11	0.52
Y_Contig26	100127	101150	Truncated	6.2	OLD	Y_CEN		556	51	0.18
Y_Contig26	101480	101592	Truncated	4	OLD	Y_CEN		16	0	0
Y_Contig26	101592	101946	Truncated	5.3	OLD	Y_CEN		201	0	0.11
Y_Contig26	101947	102083	Truncated	3.4	OLD	Y_CEN		31	0	0
Y_Contig26	102080	102610	Truncated	3.6	OLD	Y_CEN		179	2	0.18
Y_Contig26	102611	102773	Truncated	5.7	OLD	Y_CEN		39	0	0
Y_Contig26	102770	103325	Truncated	3.7	OLD	Y_CEN		242	51	0.28
Y_Contig26	103326	103856	Truncated	4.9	OLD	Y_CEN		179	29	0.13
Y_Contig26	103853	104013	Truncated	6	OLD	Y_CEN		45	0	0
Y_Contig26	104014	104543	Truncated	3.7	OLD	Y_CEN		97	4	0.3
Y_Contig26	104540	104700	Truncated	6.4	OLD	Y_CEN		32	0	0.21
Y_Contig26	104701	104837	Truncated	1.9	OLD	Y_CEN		8	0	0
Y_Contig26	104834	105170	Truncated	5.1	OLD	Y_CEN		154	0	0.06
Y_Contig26	105186	105322	Truncated	5.3	OLD	Y_CEN		18	0	0
Y_Contig26	105308	105852	Truncated	4.4	OLD	Y_CEN		179	8	0.17
Y_Contig26	105914	106043	Truncated	5	OLD	Y_CEN		13	1	0.64
Y_Contig26	106044	106598	Truncated	4.6	OLD	Y_CEN		141	1	0.07
Y_Contig26	106595	106754	Truncated	5.6	OLD	Y_CEN		60	0	0
Y_Contig26	106755	106891	Truncated	1.9	OLD	Y_CEN		23	2	0.2
Y_Contig26	106888	107443	Truncated	4.4	OLD	Y_CEN		138	31	0.07
Y_Contig26	107444	107579	Truncated	5.4	OLD	Y_CEN		19	0	0
Y_Contig26	107576	107880	Truncated	4.4	OLD	Y_CEN		78	0	0
Y_Contig26	107886	108005	Truncated	6.2	OLD	Y_CEN		17	0	0
Y_Contig26	108006	108164	Truncated	3.3	OLD	Y_CEN		62	0	0
Y_Contig26	108161	108609	Truncated	1.9	OLD	Y_CEN		121	0	0.09
Y_Contig26	108605	108907	Truncated	6.5	OLD	Y_CEN		162	0	0
Y_Contig26	108909	108988	Truncated	4.6	OLD	Y_CEN		38	0	0
Y_Contig26	108985	109538	Truncated	2.5	OLD	Y_CEN		182	0	0
Y_Contig26	109539	109674	Truncated	5.2	OLD	Y_CEN		19	0	0
Y_Contig26	109671	109975	Truncated	4.4	OLD	Y_CEN		69	0	0.13
Y_Contig26	109981	110100	Truncated	6.6	OLD	Y_CEN		15	0	0.07
Y_Contig26	110101	110258	Truncated	3.3	OLD	Y_CEN		62	0	0.11
Y_Contig26	110255	110703	Truncated	1.9	OLD	Y_CEN		166	0	0
Y_Contig26	110699	111001	Truncated	6	OLD	Y_CEN		128	33	0.14
Y_Contig26	111003	111476	Truncated	5	OLD	Y_CEN		138	3	0.17
Y_Contig26	111473	111633	Truncated	6.1	OLD	Y_CEN		60	0	0
Y_Contig26	111634	111770	Truncated	1.9	OLD	Y_CEN		17	0	0
Y_Contig26	111756	112271	Truncated	4.4	OLD	Y_CEN		192	0	0
Y_Contig26	112272	112827	Truncated	5.1	OLD	Y_CEN		210	0	0.04
Y_Contig26	112795	112887	Truncated	4.7	OLD	Y_CEN		11	1	0.79
Y_Contig26	112884	113043	Truncated	15.7	OLD	Y_CEN		44	0	0
Y_Contig26	113044	113592	Truncated	3.1	OLD	Y_CEN		585	120	0.23
Y_Contig26	113587	114142	Truncated	4.3	OLD	Y_CEN		197	1	0.15
Y_Contig26	114139	114300	Truncated	5	OLD	Y_CEN		61	0	0.21
Y_Contig26	114301	114437	Truncated	2.5	OLD	Y_CEN		17	0	0.02
Y_Contig26	114423	114936	Truncated	4.4	OLD	Y_CEN		172	25	0.16
Y_Contig26	114937	115496	Truncated	5.1	OLD	Y_CEN		173	11	0.3
Y_Contig26	115493	115629	Truncated	5.2	OLD	Y_CEN		31	0	0
Y_Contig26	115630	116183	Truncated	4.4	OLD	Y_CEN		203	10	0.22
Y_Contig26	116180	116339	Truncated	5.2	OLD	Y_CEN		19	0	0.3
Y_Contig26	116340	117458	Truncated	3.8	OLD	Y_CEN		747	229	0.53
Y_Contig26	117801	118401	Truncated	4.1	OLD	Y_CEN		226	43	0.38
Y_Contig26	122319	123015	Truncated	3.8	OLD	Y_CEN		379	237	0.56
Y_Contig26	123017	123170	Truncated	2.4	OLD	Y_CEN		1	1	0.91
Y_Contig26	123165	124356	Truncated	9.1	OLD	Y_CEN		514	4	0.09
Y_Contig26	124356	124521	Truncated	1.7	OLD	Y_CEN		72	0	0
Y_Contig26	124572	125838	Truncated	4.8	OLD	Y_CEN		533	4	0.1
Y_Contig26	125838	126003	Truncated	1.5	OLD	Y_CEN		72	0	0
Y_Contig26	126054	127299	Truncated	4.8	OLD	Y_CEN		502	34	0.31
Y_Contig26	127279	128104	Truncated	2.1	OLD	Y_CEN		421	118	0.34
Y_Contig26	128103	128450	Truncated	3	OLD	Y_CEN		139	33	0.33
Y_Contig26	128501	130879	Truncated	4.6	OLD	Y_CEN		821	313	0.49
Y_Contig4	82538	82571	Truncated	3.2	OLD	.		28	0	0
Y_Contig4	562870	562903	Truncated	2.9	OLD	.		14	0	0
Y_Contig70	5614	6048	Truncated	2.9	OLD	nonCEN		481	149	0.24
Y_Contig70	6053	6495	Truncated	3	OLD	nonCEN		294	0	0
Y_Contig70	6501	6747	Truncated	4.7	OLD	.		99	2	0.08
Y_Contig70	6737	7022	Truncated	7.1	OLD	.		243	2	0.1
Y_Contig70	7028	7415	Truncated	4.9	OLD	.		155	0	0.01
Y_Contig70	7716	7822	Truncated	4.2	OLD	.		531	522	0.52
Y_Contig70	9234	10811	Truncated	2.3	OLD	.		817	4	0.07
Y_Contig70	11174	13687	Truncated	2.9	OLD	.		1374	105	0.06
Y_Contig70	14561	16179	Truncated	2.8	OLD	.		902	81	0.06
Y_Contig70	16542	18423	Truncated	2.2	OLD	.		915	9	0.02
Y_Contig70	18422	18965	Truncated	5.8	OLD	.		198	44	0.1
Y_Contig74	53705	54187	Truncated	1.2	OLD	.		550	0	0
Y_Contig74	64195	64676	Truncated	1.2	OLD	.		552	0	0
Y_scaffold4	1127624	1127830	Truncated	1.9	OLD	.		134	0	0
Y_scaffold4	1155352	1155554	Truncated	2	OLD	.		135	0	0.09
Y_scaffold4	1159152	1159352	Truncated	2	OLD	.		122	0	0.1
Y_scaffold4	1250818	1251027	Truncated	1.9	OLD	.		149	0	0.16
Y_scaffold4	1281134	1281490	Truncated	1.1	OLD	.		241	0	0.06
Y_scaffold4	1285371	1285728	Truncated	1.4	OLD	.		235	41	0.17
Y_scaffold4	1659861	1660307	Truncated	3.5	OLD	.		283	49	0.44
Y_scaffold4	1846106	1846969	Truncated	3	OLD	.		614	40	0.24
Y_scaffold4	1888314	1889091	Truncated	3.2	OLD	.		720	1	0.16
Y_scaffold4	2589423	2589550	Truncated	3.1	OLD	.		25	9	0.61
Y_scaffold5	341449	344514	FL	0.6	YOUNG	nonCEN		3822	374	0.1
Y_scaffold5	346795	348945	Truncated	0.8	YOUNG	.		1290	294	0.28
Y_scaffold5	349854	351307	Truncated	1.9	OLD	.		1650	267	0.23
Y_scaffold6	107028	108091	Truncated	15.8	OLD	.		55	24	0.77
Y_scaffold7	19021	23280	Truncated	0.9	YOUNG	nonCEN		4523	114	0.1
Y_scaffold7	689716	692269	Truncated	1.5	OLD	.		1401	281	0.12
Y_scaffold7	693864	696430	Truncated	1.4	OLD	.		1469	33	0.06
Y_scaffold7	698010	700579	Truncated	1.4	OLD	.		1274	48	0.12
Y_scaffold7	702163	706449	FL	1.5	OLD	.		3452	578	0.13
