## Supplementary material for "Transcription of a centromere-enriched retroelement and local retention of its RNA are significant features of the CENP-A chromatin landscape": Table S2

### Sheet: Table S2 Read counts k-100 filt
Table S2. Read counts for heatmaps
Component	Count	Density	Location
Jockey-3	323	0.996914	tig00057289
Doc	0	0	tig00057289
Doc2	0	0	tig00057289
NTS	0	0	tig00057289
18s_rDNA	0	0	tig00057289
28s_rDNA	0	0	tig00057289
5.8s_rDNA	0	0	tig00057289
rDNA.ITS2	0	0	tig00057289
rDNA.ETS	0	0	tig00057289
R2	0	0	tig00057289
Jockey-1_dsi	0	0	tig00057289
G_dm	0	0	tig00057289
G5_dm	0	0	tig00057289
G6_dm	0	0	tig00057289
Dmrt1B	0	0	tig00057289
Nomad	0	0	tig00057289
Gypsy-7_dse	0	0	tig00057289
Gypsy-27_dya	0	0	tig00057289
Gypsy-24_dy	0	0	tig00057289
Gypsy-2_dsim	0	0	tig00057289
Copia	0	0	tig00057289
TART_B1	0	0	tig00057289
BS	0	0	tig00057289
AAGAT	0	0	tig00057289
Prodsat	0	0	tig00057289
AAGAG	1	0.00308642	tig00057289
AATAG	0	0	tig00057289
Dodeca	0	0	tig00057289
Protop	0	0	tig00057289
Jockey-3	530	0.763689	3R_5
Doc	0	0	3R_5
Doc2	0	0	3R_5
NTS	39	0.056196	3R_5
18s_rDNA	0	0	3R_5
28s_rDNA	0	0	3R_5
5.8s_rDNA	0	0	3R_5
rDNA.ITS2	0	0	3R_5
rDNA.ETS	0	0	3R_5
R2	0	0	3R_5
Jockey-1_dsi	0	0	3R_5
G_dm	0	0	3R_5
G5_dm	0	0	3R_5
G6_dm	0	0	3R_5
Dmrt1B	0	0	3R_5
Nomad	0	0	3R_5
Gypsy-7_dse	0	0	3R_5
Gypsy-27_dya	0	0	3R_5
Gypsy-24_dy	0	0	3R_5
Gypsy-2_dsim	0	0	3R_5
Copia	0	0	3R_5
TART_B1	0	0	3R_5
BS	0	0	3R_5
AAGAT	0	0	3R_5
Prodsat	8	0.0115274	3R_5
AAGAG	0	0	3R_5
AATAG	0	0	3R_5
Dodeca	2	0.00288184	3R_5
Protop	115	0.165706	3R_5
Jockey-3	4588	0.536357	Contig119
Doc	608	0.0710779	Contig119
Doc2	893	0.104396	Contig119
NTS	204	0.0238485	Contig119
18s_rDNA	0	0	Contig119
28s_rDNA	0	0	Contig119
5.8s_rDNA	0	0	Contig119
rDNA.ITS2	0	0	Contig119
rDNA.ETS	0	0	Contig119
R2	0	0	Contig119
Jockey-1_dsi	0	0	Contig119
G_dm	13	0.00151976	Contig119
G5_dm	4	0.00046762	Contig119
G6_dm	0	0	Contig119
Dmrt1B	2239	0.261749	Contig119
Nomad	0	0	Contig119
Gypsy-7_dse	0	0	Contig119
Gypsy-27_dya	0	0	Contig119
Gypsy-24_dy	0	0	Contig119
Gypsy-2_dsim	0	0	Contig119
Copia	0	0	Contig119
TART_B1	0	0	Contig119
BS	9	0.00105214	Contig119
AAGAT	1	0.0001169	Contig119
Prodsat	0	0	Contig119
AAGAG	0	0	Contig119
AATAG	4	0.00046762	Contig119
Dodeca	0	0	Contig119
Protop	0	0	Contig119
Jockey-3	1909	0.57831	Contig79
Doc	866	0.262345	Contig79
Doc2	514	0.15571	Contig79
NTS	0	0	Contig79
18s_rDNA	0	0	Contig79
28s_rDNA	0	0	Contig79
5.8s_rDNA	0	0	Contig79
rDNA.ITS2	0	0	Contig79
rDNA.ETS	0	0	Contig79
R2	0	0	Contig79
Jockey-1_dsi	1	0.00030294	Contig79
G_dm	0	0	Contig79
G5_dm	4	0.00121175	Contig79
G6_dm	0	0	Contig79
Dmrt1B	0	0	Contig79
Nomad	0	0	Contig79
Gypsy-7_dse	0	0	Contig79
Gypsy-27_dya	0	0	Contig79
Gypsy-24_dy	0	0	Contig79
Gypsy-2_dsim	0	0	Contig79
Copia	0	0	Contig79
TART_B1	0	0	Contig79
BS	0	0	Contig79
AAGAT	0	0	Contig79
Prodsat	0	0	Contig79
AAGAG	7	0.00212057	Contig79
AATAG	0	0	Contig79
Dodeca	0	0	Contig79
Protop	0	0	Contig79
Jockey-3	11780796	0.764107	Y_Contig26
Doc	0	0	Y_Contig26
Doc2	0	0	Y_Contig26
NTS	138	8.95e-06	Y_Contig26
18s_rDNA	0	0	Y_Contig26
28s_rDNA	345440	0.0224054	Y_Contig26
5.8s_rDNA	1289209	0.0836186	Y_Contig26
rDNA.ITS2	1419820	0.0920901	Y_Contig26
rDNA.ETS	0	0	Y_Contig26
R2	582258	0.0377655	Y_Contig26
Jockey-1_dsi	0	0	Y_Contig26
G_dm	0	0	Y_Contig26
G5_dm	0	0	Y_Contig26
G6_dm	0	0	Y_Contig26
Dmrt1B	0	0	Y_Contig26
Nomad	39	2.53e-06	Y_Contig26
Gypsy-7_dse	9	5.84e-07	Y_Contig26
Gypsy-27_dya	0	0	Y_Contig26
Gypsy-24_dy	0	0	Y_Contig26
Gypsy-2_dsim	0	0	Y_Contig26
Copia	21	1.36e-06	Y_Contig26
TART_B1	0	0	Y_Contig26
BS	0	0	Y_Contig26
AAGAT	0	0	Y_Contig26
Prodsat	0	0	Y_Contig26
AAGAG	0	0	Y_Contig26
AATAG	0	0	Y_Contig26
Dodeca	0	0	Y_Contig26
Protop	0	0	Y_Contig26
