## Supplementary material for "Transcription of a centromere-enriched retroelement and local retention of its RNA are significant features of the CENP-A chromatin landscape": Table S3

### Sheet: TableS3 RNA-FISH probes
Table S3. Jockey-3 RNA-FISH probe sequences mapped across the genome
Centromeric
	Contig	Coordinates	Full-length/Truncated	Het/Euchromatin	Region	ORF2 sense	ORF2 antisense Binding Region	ORF1
Cenromere 2	tig00057289 (2)	6507-7863	truncated	het	centromere			44
		6096-6377	truncated	het	centromere	4	4
Centromere 3	3R_5 (11)	46497-48181	truncated	het	centromere	28	28
		52819-54474	truncated	het	centromere	29	29
		19684-20286	truncated	het	centromere	4	4
		67775-68216	truncated	het	centromere
		19276-19684	truncated	het	centromere	6	6
		69212-69514	truncated	het	centromere	1	1
		68542-68648	truncated	het	centromere
		68415-68544	truncated	het	centromere	2	2
		67217-67778	truncated	het	centromere			3
		19175-19274	truncated	het	centromere
		68216-68413	truncated	het	centromere
Centromere 4	Contig119 (21)	58080-59406	truncated	het	centromere			6
		60765-62054	truncated	het	centromere	21	21
		44017-44827	truncated	het	centromere	14	14
		35447-36118	truncated	het	centromere	6	6
		42719-43720	truncated	het	centromere	11	11
		57528-58081	truncated	het	centromere	9	9
		64035-64542	truncated	het	centromere	9	9
		60369-60772	truncated	het	centromere
		52692-53059	truncated	het	centromere	3	3
		55925-56293	truncated	het	centromere	3	3
		54313-54683	truncated	het	centromere	4	4
		42263-42723	truncated	het	centromere	6	6
		31825-32097	truncated	het	centromere	3	3
		51182-51440	truncated	het	centromere	3	3
		43706-44031	truncated	het	centromere
		35129-35454	truncated	het	centromere
		62302-62418	truncated	het	centromere	1	1
		48519-51184	truncated	het	centromere	1	1	10
		64540-66223	truncated	het	centromere			18
		44822-45358	truncated	het	centromere			4
		60220-60370	truncated	het	centromere
Centromere X	Contig79 (21)	10830-12679	truncated	het	centromere	23	23
		42283-42514	truncated	het	centromere
		20115-20260	truncated	het	centromere			1
		19316-19382	truncated	het	centromere	1	1
		28846-28919	truncated	het	centromere
		6012-7190	truncated	het	centromere	16	16
		19245-19315	truncated	het	centromere
		17074-17147	truncated	het	centromere
		40082-41084	truncated	het	centromere			11
		27909-28004	truncated	het	centromere	2	2
		30823-30968	truncated	het	centromere			1
		27851-27921	truncated	het	centromere
		12678-13182	truncated	het	centromere			1
		37932-38026	truncated	het	centromere	2	2
		5656-6019	truncated	het	centromere
		7188-7419	truncated	het	centromere
		31199-31264	truncated	het	centromere			1
		13181-14145	truncated	het	centromere			10
		42512-44652	truncated	het	centromere	27	27
		34050-34144	truncated	het	centromere	2	2
		35005-35150	truncated	het	centromere			1
Centromere Y	Y_Contig26 (147)	36447-39903	full	het	centromere	34	34	10
		12014-15383	full	het	centromere	34	34	10
		93294-97591	full	het	centromere	37	37	22
		18597-22715	full	het	centromere	34	34	19
		27742-32059	full	het	centromere	33	33	20
		88264-91914	full	het	centromere	37	37	15
		79295-83324	full	het	centromere	32	32	21
		73644-77222	full	het	centromere	23	23	21
		83323-86727	full	het	centromere	24	24	20
		2255-2689	truncated	het	centromere	5	5
		2694-3880	truncated	het	centromere	19	19
		6147-6438	truncated	het	centromere	2	2
		6764-8366	truncated	het	centromere			20
		10833-11129	truncated	het	centromere	2	2
		11455-12015	truncated	het	centromere			6
		17974-18271	truncated	het	centromere	2	2
		24031-26576	truncated	het	centromere	33	33
		33199-33434	truncated	het	centromere			2
		33430-33578	truncated	het	centromere
		33554-33722	truncated	het	centromere	1	1
		34027-34351	truncated	het	centromere			2
		34350-34653	truncated	het	centromere	5	5
		34817-35402	truncated	het	centromere	8	8
		35844-36446	truncated	het	centromere	12	12
		39912-40080	truncated	het	centromere	1	1
		40078-40225	truncated	het	centromere
		40222-40384	truncated	het	centromere	1	1
		40385-40571	truncated	het	centromere
		40563-40805	truncated	het	centromere	3	3
		40805-42451	truncated	het	centromere	33	33
		42795-43405	truncated	het	centromere	11	11
		43409-43603	truncated	het	centromere	2	2
		43613-45220	truncated	het	centromere	33	33
		45564-46188	truncated	het	centromere	8	8
		46189-46363	truncated	het	centromere
		46363-47070	truncated	het	centromere	10	10
		47398-48018	truncated	het	centromere	11	11
		48019-49139	truncated	het	centromere	17	17
		49483-50096	truncated	het	centromere	9	9
		50098-51127	truncated	het	centromere	16	16
		51160-52825	truncated	het	centromere	28	28
		53155-53319	truncated	het	centromere	4	4
		53319-54286	truncated	het	centromere	18	18
		54616-54780	truncated	het	centromere	4	4
		54780-55747	truncated	het	centromere	18	18
		56077-56698	truncated	het	centromere	11	11
		56700-57824	truncated	het	centromere	15	15
		58154-58778	truncated	het	centromere	11	11
		58780-59720	truncated	het	centromere	15	15
		59716-60042	truncated	het	centromere	2	2
		60039-60197	truncated	het	centromere	1	1
		60198-60475	truncated	het	centromere
		60476-61078	truncated	het	centromere	11	11
		61451-62073	truncated	het	centromere	11	11
		62075-63185	truncated	het	centromere	17	17
		63515-64115	truncated	het	centromere	9	9
		64226-65893	truncated	het	centromere	28	28
		66223-66824	truncated	het	centromere	10	10
		66861-68529	truncated	het	centromere	28	28
		68859-69460	truncated	het	centromere	11	11
		69497-70277	truncated	het	centromere	12	12
		70315-71296	truncated	het	centromere	15	15
		71293-71618	truncated	het	centromere	2	2
		71615-71773	truncated	het	centromere
		71774-72051	truncated	het	centromere
		72052-72654	truncated	het	centromere	9	9
		72984-73557	truncated	het	centromere	8	8
		77260-77790	truncated	het	centromere	6	6
		77794-77946	truncated	het	centromere	1	1
		77947-79030	truncated	het	centromere	19	19
		86774-87290	truncated	het	centromere	7	7
		87287-87423	truncated	het	centromere	1	1
		87424-87552	truncated	het	centromere	1	1
		87594-88264	truncated	het	centromere	9	9
		91906-92319	truncated	het	centromere	5	5
		92316-92452	truncated	het	centromere	1	1
		92453-92581	truncated	het	centromere	1	1
		92624-93294	truncated	het	centromere	9	9
		97602-97958	truncated	het	centromere	7	7
		98288-98400	truncated	het	centromere	2	2
		98400-98751	truncated	het	centromere	5	5
		98752-98888	truncated	het	centromere	1	1
		98885-99438	truncated	het	centromere	6	6
		99439-99968	truncated	het	centromere	4	4
		99972-100126	truncated	het	centromere
		100127-101150	truncated	het	centromere	14	14
		101480-101592	truncated	het	centromere	2	2
		101592-101946	truncated	het	centromere	5	5
		101947-102083	truncated	het	centromere	1	1
		102080-102610	truncated	het	centromere	6	6
		102611-102773	truncated	het	centromere	1	1
		102770-103325	truncated	het	centromere	5	5
		103326-103856	truncated	het	centromere	4	4
		103853-104013	truncated	het	centromere	1	1
		104014-104543	truncated	het	centromere	3	3
		104540-104700	truncated	het	centromere	1	1
		104701-104837	truncated	het	centromere	1	1
		104834-105170	truncated	het	centromere	4	4
		105186-105322	truncated	het	centromere	1	1
		105308-105852	truncated	het	centromere	3	3
		105914-106043	truncated	het	centromere	1	1
		106044-106598	truncated	het	centromere	3	3
		106595-106754	truncated	het	centromere	2	2
		106755-106891	truncated	het	centromere	2	2
		106888-107443	truncated	het	centromere	4	4
		107444-107579	truncated	het	centromere	1	1
		107576-107880	truncated	het	centromere	2	2
		107886-108005	truncated	het	centromere	1	1
		108006-108164	truncated	het	centromere	2	2
		108161-108609	truncated	het	centromere	3	3
		108605-108907	truncated	het	centromere	4	4
		108909-108988	truncated	het	centromere	2	2
		108985-109538	truncated	het	centromere	4	4
		109539-109674	truncated	het	centromere	1	1
		109671-109975	truncated	het	centromere	2	2
		109981-110100	truncated	het	centromere	1	1
		110101-110258	truncated	het	centromere	2	2
		110255-110703	truncated	het	centromere	4	4
		110699-111001	truncated	het	centromere	4	4
		111003-111476	truncated	het	centromere	5	5
		111473-111633	truncated	het	centromere	2	2
		111634-111770	truncated	het	centromere	1	1
		111756-112271	truncated	het	centromere	6	6
		112272-112827	truncated	het	centromere	4	4
		112795-112887	truncated	het	centromere	1	1
		112884-113043	truncated	het	centromere	1	1
		113044-113592	truncated	het	centromere	9	9
		113587-114142	truncated	het	centromere	5	5
		114139-114300	truncated	het	centromere	2	2
		114301-114437	truncated	het	centromere	1	1
		114423-114936	truncated	het	centromere	5	5
		114937-115496	truncated	het	centromere	4	4
		115493-115629	truncated	het	centromere	1	1
		115630-116183	truncated	het	centromere	6	6
		116180-116339	truncated	het	centromere	1	1
		116340-117458	truncated	het	centromere	19	19
		117801-118401	truncated	het	centromere	9	9
		122319-123015	truncated	het	centromere	17	17
		123017-123170	truncated	het	centromere
		123165-124356	truncated	het	centromere			13
		124356-124521	truncated	het	centromere	1	1
		124572-125838	truncated	het	centromere			13
		125838-126003	truncated	het	centromere	1	1
		126054-127299	truncated	het	centromere			14
		127279-128104	truncated	het	centromere
		128103-128450	truncated	het	centromere	5	5
		128501-130879	truncated	het	centromere			14
G2 Non-Centromeric
Chromosome 2	2L_1 (14)	4813090-4813141	truncated	eu
		20260178-20260507	truncated	eu		2	2
		20259993-20260192	truncated	eu
		20193358-20194686	truncated	eu				3
		20152819-20153306	truncated	eu		10	10
		20255614-20258690	full	eu		37	37	6
		13650160-13651269	truncated	eu		20	20
		20247586-20248096	truncated	eu		5	5
		20248094-20249401	truncated	eu				5
		20153303-20154005	truncated	eu		7	7
		20246961-20247585	truncated	eu		2	2
		11365844-11368214	truncated	eu		35	35
		20246642-20246968	truncated	eu		2	2
		20193281-20193360	truncated	eu		5	5
	2L_2 (3)	121853-122992	truncated	eu		22	22
		1219110-1219467	truncated	eu				1
		1221484-1221536	truncated	eu
	2R_18 (2)	665528-668929	full	het		37	37	10
		692029-692215	truncated	het
	2R_20 (6)	1275289-1276850	truncated	het		30	30
		1269075-1269330	truncated	het
		1269357-1269409	truncated	het
		1269407-1269843	truncated	het
		1269959-1270214	truncated	het
		1819964-1821059	truncated	het		23	23
	2R_21 (4)	21088230-21090148	truncated	het		33	33
		1272138-1271792	truncated	het
		1444852-1445061	truncated	het
		21518950-21518907	truncated	het
						270
Chromosome 3	3L_1 (4)	21345682-21346585	truncated	eu		19	19
		17053256-17053379	truncated	eu		1	1
		6131004-6131124	truncated	eu
		21752658-21752768	truncated	eu
	3R_28 (1)	3954386-3957417	full	eu		36	36	4
	3R_9 (1)	1-555	truncated	het	proximal_centromeric region	14	14
	3_scaffold1 (3)	2058319-2058624	truncated	het		4	4
		82592-83966	truncated	het				17
		80782-82605	truncated	het		36	36
	Contig11 (1)	34120-37421	full	het	proximal_centromeric region	41	41	8
	tig00022795 (5)	13725-14327	truncated	het	proximal_centromeric region	6	6
		28714-29723	truncated	het	proximal_centromeric region	12	12
		14327-14753	truncated	het	proximal_centromeric region	6	6
		14755-14853	truncated	het	proximal_centromeric region
		29725-29782	truncated	het
	tig00051078	5940-6207	truncated	het		1	1
	tig00002845	1-301	truncated	het		1	1
		304-406	truncated	het
	id5721	6496-10890	truncated	het		6	6
	id=67822_0	8063-8403	truncated	h	proximal_centromeric region
Chromosome X	Contig49 (1)	19051-23354	full	het		35	35	21
	Contig135 (5)	297804-302075	full	het		25	25	17
		287660-289934	truncated	het				18
		294668-296933	truncated	het				19
		291045-293318	truncated	het				17
		328889-330523	truncated	het				14
	Contig5 (7)	372019-373428	truncated	het		21	21
		307438-308188	truncated	het
		323602-327901	full	het		28	28	17
		70368-74180	full	het		38	38	20
		113172-116983	full	het		39	39	20
		367184-370181	full	het		18	18	10
		479946-481134	truncated	het				4
	Contig95 (2)	3783-5075	truncated	het	proximal_centromeric region	24	24
		753-2033	truncated	het	proximal_centromeric region	17	17
	Contig150 (2)	100732-103199	truncated	het				22
		103195-104919	truncated	het		35	35
	X_10 (3)	42103-45815	full	het		36	36	18
		113058-113960	truncated	het				3
		112771-113091	truncated	het
	X_3 (1)	1-433	truncated	eu		7	7
	X_7 (1)	135044-136795	truncated	eu		32	32
	id13735 (2)	9767-12129	truncated	het				1
		13414-13778	truncated	het
	id13809 (2)	9767-12129	truncated	het				1
		13414-13778	truncated	het
Chromosome Y	Y_Contig4 (2)	82538-82571	truncated	het		1	1
		562870-562903	truncated	het		1	1
	Y_Contig10 (10)	312111-314979	full	het		37	37	1
		340998-343846	full	het		38	38	1
		248773-249888	truncated	het				1
		363987-365070	truncated	het		21	21
		322543-323409	truncated	het		14	14
		362895-363983	truncated	het				2
		387759-388616	truncated	het		12	12
		241547-242605	truncated	het				1
		321605-322552	truncated	het				2
		386825-387768	truncated	het				2
	Y_Contig17 (1)	75694-79024	truncated	het		38	38	9
	Y_Contig20 (4)	256752-260792	truncated	het		38	38	21
		268100-271863	truncated	het		35	35	21
		263467-267507	truncated	het		38	38	21
		261388-262514	truncated	het				9
	Y_Contig122 (1)	52028-52420	truncated	het		7	7
	Y_Contig70 (11)	6737-7022	truncated	het		3	3
		7028-7415	truncated	het		7	7
		16542-18423	truncated	het		13	13	1
		11174-18423	truncated	het		23	23	1
		5614-6048	truncated	het		4	4
		9234-10811	truncated	het		10	10
		14561-16179	truncated	het		11	11
		6053-6495	truncated	het		6	6
		6501-6747	truncated	het		6	6
		7716-7822	truncated	het
		18422-18965	truncated	het		7	7
	Y_Contig74 (2)	53705-54187	truncated	het		11	11
		64195-64676	truncated	het		11	11
	Y_scaffold4 (10)	1846106-1846969	truncated	het		15	15
		1888314-1889091	truncated	het		16	16
		1659861-1660307	truncated	het		6	6
		1281134-1281490	truncated	het		6	6
		1285371-1285728	truncated	het		6	6
		1250818-1251027	truncated	het		2	2
		1127624-1127830	truncated	het		2	2
		1155352-1155554	truncated	het		2	2
		1159152-1159352	truncated	het		2	2
		2589423-2589550	truncated	het
	Y_scaffold5 (3)	341449-344514	full	het		33	33	5
		349854-351307	truncated	het		32	32
		346795-348945	truncated	het				23
	Y_scaffold6 (1)	107028-108091	truncated	het				3
	Y_scaffold7 (5)	19021-23280	truncated	het		30	30	20
		702163-706449	full	het		37	37	21
		693864-696430	truncated	het				22
		698010-700579	truncated	het				21
		689716-692269	truncated	het				22
