## Supplementary material for "Transcription of a centromere-enriched retroelement and local retention of its RNA are significant features of the CENP-A chromatin landscape": Table S4

### Sheet: TableS4 CENPAdomains
Table S4. CENP-A domain loci, both centromeric and non-centromeric
Chromosome	Start	End	CENP-A domain size (bp)	CENP-A domain type (CEN/nonCEN)	CENP-A Peak Signal Intensity (AVG)	PRO-seq read overlap: Bowtie 2 default
2L_1	801291	801568	277	nonCEN	3.47579	3
2L_1	11367160	11367563	403	nonCEN	9.00616	21
2L_1	13650289	13650483	194	nonCEN	6.49076	6
2L_1	13650814	13651017	203	nonCEN	6.26034	35
2L_1	20255713	20257141	1428	nonCEN	6.79369	47
2L_1	20258025	20258275	250	nonCEN	6.98422	8
2L_2	46	293	247	nonCEN	4.64258	0
2L_2	130176	130464	288	nonCEN	4.51138	0
2R_16	28697	28980	283	nonCEN	5.12985	1
2R_16	31947	32317	370	nonCEN	4.40752	0
2R_16	47622	47950	328	nonCEN	5.57976	0
2R_16	49758	50175	417	nonCEN	4.07141	0
2R_16	65873	66117	244	nonCEN	3.71274	0
2R_16	95781	95977	196	nonCEN	5.71155	0
2R_16	287869	288204	335	nonCEN	4.82137	1
2R_16	288530	288834	304	nonCEN	3.4125	5
2R_16	313749	314210	461	nonCEN	4.01995	2
2R_16	314816	315120	304	nonCEN	3.90095	5
2R_16	316217	316779	562	nonCEN	4.73283	5
2R_19	1382	1610	228	nonCEN	2.52369	1
2R_19	277407	277607	200	nonCEN	5.72985	14
2R_19	333687	334331	644	nonCEN	7.23184	154
2R_19	335729	336388	659	nonCEN	5.49191	47
2R_19	337242	337510	268	nonCEN	5.3647	73
2R_20	118	364	246	nonCEN	5.04376	2
2R_20	1444567	1444857	290	nonCEN	4.87786	22
2R_20	1481392	1481719	327	nonCEN	3.50522	103
2R_20	1482032	1482291	259	nonCEN	5.67308	29
2R_20	1483103	1484064	961	nonCEN	3.59156	49
2R_20	1484430	1485407	977	nonCEN	3.9511	183
2R_20	1485639	1486027	388	nonCEN	3.12818	118
2R_20	1487398	1487956	558	nonCEN	3.40074	27
2R_20	1488492	1489416	924	nonCEN	4.62138	215
2R_20	1820097	1820360	263	nonCEN	3.94315	11
2R_20	1820638	1820991	353	nonCEN	5.70966	15
2R_21	43358	43782	424	nonCEN	5.76687	25
2R_21	2614482	2615159	677	nonCEN	7.37608	172
2R_21	2615494	2616116	622	nonCEN	5.43329	26
2R_21	2616677	2616977	300	nonCEN	2.93163	13
2R_21	2617240	2619139	1899	nonCEN	5.58117	275
2R_21	8995009	8995445	436	nonCEN	6.34814	367
2R_21	9508843	9509085	242	nonCEN	5.37671	126
2R_21	21089092	21089521	429	nonCEN	7.98845	38
2R_21	21467072	21467276	204	nonCEN	4.16187	198
3_scaffold1	81583	82199	616	nonCEN	6.63859	15
3_scaffold1	81583	82199	616	nonCEN	6.63859	15
3_scaffold1	82692	82920	228	nonCEN	7.06415	5
3_scaffold1	2609850	2610366	516	nonCEN	6.91706	9
3_scaffold1	2785365	2785892	527	nonCEN	3.05713	0
3_scaffold1	2788496	2788700	204	nonCEN	3.4825	0
3_scaffold1	2793961	2794623	662	nonCEN	3.74718	1
3_scaffold1	2799327	2799578	251	nonCEN	4.16703	0
3_scaffold2	674405	679316	4911	nonCEN	3.74792	61
3_scaffold2	679611	680178	567	nonCEN	4.51558	6
3Cen_27_D1777	295	572	277	nonCEN	5.86034	0
3Cen_27_D1777	1078	1976	898	nonCEN	7.24273	0
3Cen_27_D1777	2228	3285	1057	nonCEN	4.55132	0
3Cen_27_D1777	3967	4518	551	nonCEN	6.02719	0
3Cen_27_D1777	5747	6144	397	nonCEN	6.77718	0
3Cen_27_D1777	6626	6994	368	nonCEN	7.32889	0
3Cen_27_D1777	8108	9047	939	nonCEN	6.82867	0
3Cen_27_D1777	10108	10517	409	nonCEN	3.96114	0
3Cen_27_D1777	10812	11121	309	nonCEN	3.93176	0
3Cen_36_D1605_1	954	1719	765	nonCEN	12.1976	0
3Cen_36_D1605_1	2157	2682	525	nonCEN	5.80191	0
3Cen_36_D1605_1	3188	3613	425	nonCEN	3.01105	0
3Cen_36_D1605_1	3875	4079	204	nonCEN	6.28108	0
3Cen_36_D1605_1	4376	6036	1660	nonCEN	5.16696	0
3Cen_36_D1605_1	6456	7692	1236	nonCEN	5.16428	0
3Cen_36_D1605_1	9248	10429	1181	nonCEN	5.05699	0
3Cen_36_D1605_1	11692	13874	2182	nonCEN	5.19469	0
3Cen_36_D1605_1	14096	15637	1541	nonCEN	5.4725	0
3Cen_36_D1605_1	17867	18094	227	nonCEN	2.86445	0
3Cen_36_D1605_1	19619	19967	348	nonCEN	5.04376	0
3Cen_36_D1605_1	25022	25224	202	nonCEN	7.01533	0
3Cen_36_D1605_1	26485	26688	203	nonCEN	3.7555	0
3Cen_36_D1605_2	4006	4198	192	nonCEN	3.33363	0
3Cen_36_D1605_2	5120	6756	1636	nonCEN	5.06545	0
3Cen_36_D1605_2	7201	7502	301	nonCEN	4.26636	0
3Cen_36_D1605_2	7816	8006	190	nonCEN	6.19202	0
3Cen_36_D1605_2	9139	9475	336	nonCEN	4.43961	0
3Cen_50_D1686_1	214	530	316	nonCEN	4.92347	0
3Cen_50_D1686_1	3362	3880	518	nonCEN	7.11748	0
3Cen_50_D1686_2	1244	2253	1009	nonCEN	4.05892	0
3Cen_50_D1686_2	9503	9868	365	nonCEN	4.41397	0
3L_1	7506064	7506270	206	nonCEN	5.6816	125
3L_1	13541057	13541342	285	nonCEN	7.00945	232
3L_1	13825019	13825207	188	nonCEN	3.9103	75
3L_1	24444951	24445438	487	nonCEN	6.8744	70
3L_4	1019718	1020076	358	nonCEN	4.92084	13
3L_4	1063914	1064613	699	nonCEN	6.50716	29
3L_4	1064896	1065248	352	nonCEN	3.08524	19
3L_4	1066092	1066742	650	nonCEN	6.7851	64
3L_4	1134764	1135050	286	nonCEN	10.1922	34
3R_1	232	1901	1669	nonCEN	5.74118	0
3R_1	2629	2892	263	nonCEN	3.54991	0
3R_1	4378	4827	449	nonCEN	5.1161	0
3R_1	7108	7469	361	nonCEN	4.48267	0
3R_1	8478	8756	278	nonCEN	2.54859	0
3R_1	10044	10374	330	nonCEN	3.74582	0
3R_1	10688	13103	2415	nonCEN	6.51606	0
3R_1	16803	19647	2844	nonCEN	5.36174	0
3R_1	19994	20615	621	nonCEN	5.52729	0
3R_1	21098	24453	3355	nonCEN	4.48131	0
3R_1	25683	27091	1408	nonCEN	4.12719	0
3R_10	24866	25169	303	nonCEN	5.36909	0
3R_10	26111	26307	196	nonCEN	8.21272	0
3R_10	27866	28209	343	nonCEN	3.92918	0
3R_10	28662	28861	199	nonCEN	5.8701	0
3R_10	29551	29757	206	nonCEN	6.6598	0
3R_10	30918	31168	250	nonCEN	5.94007	0
3R_10	31932	32188	256	nonCEN	5.08334	0
3R_2	45	2049	2004	nonCEN	5.62165	0
3R_2	2278	3248	970	nonCEN	4.13158	0
3R_28	206890	207226	336	nonCEN	8.7949	399
3R_28	3955002	3955877	875	nonCEN	11.3468	33
3R_28	3956718	3957065	347	nonCEN	6.89761	13
3R_28	4751386	4754416	3030	nonCEN	5.41394	428
3R_28	4754736	4755959	1223	nonCEN	4.38579	333
3R_28	7233292	7233809	517	nonCEN	11.5599	209
3R_28	21207248	21207439	191	nonCEN	5.57976	11
3R_28	22399623	22399867	244	nonCEN	5.59187	73
3R_3	2619	13459	10840	nonCEN	5.37565	3
3R_4	56	2210	2154	nonCEN	7.251	0
3R_5	14709	103103	88394	3_CEN	20.2833	125
3R_6	230	643	413	nonCEN	3.71274	0
3R_6	1933	2261	328	nonCEN	4.7112	0
3R_6	2480	2697	217	nonCEN	4.89095	0
3R_6	3617	4167	550	nonCEN	3.47408	0
3R_6	3617	4167	550	nonCEN	3.47408	0
3R_6	5178	5390	212	nonCEN	3.86237	0
3R_6	14354	15257	903	nonCEN	3.04367	0
3R_6	16061	16272	211	nonCEN	3.70229	0
3R_6	17322	18083	761	nonCEN	6.47767	0
3R_6	18750	19080	330	nonCEN	5.17437	0
3R_6	19398	19942	544	nonCEN	3.37642	0
3R_6	22947	23528	581	nonCEN	5.6989	0
3R_6	36141	36393	252	nonCEN	3.95977	0
3R_6	39412	39875	463	nonCEN	4.05064	0
3R_6	42329	42772	443	nonCEN	3.34799	0
3R_6	44004	44658	654	nonCEN	4.59096	0
3R_8	1005	1432	427	nonCEN	5.40436	0
3R_9	34	422	388	nonCEN	11.3468	4
3R_9	13086	13516	430	nonCEN	4.54151	0
3R_9	46509	46866	357	nonCEN	4.55759	0
3R_9	47176	47493	317	nonCEN	6.55451	0
3R_9	73031	73673	642	nonCEN	6.53744	0
3R_9	77886	78337	451	nonCEN	5.63938	3
4_2	56428	56765	337	nonCEN	5.06937	51
4_2	59095	59368	273	nonCEN	3.36059	32
4_2	1293161	1294057	896	nonCEN	4.51734	10
4_2	1293161	1294057	896	nonCEN	4.51734	10
4_2	1294460	1294761	301	nonCEN	6.04587	0
4_2	1300374	1300626	252	nonCEN	5.05262	3
Contig11	2929	3628	699	nonCEN	5.94893	0
Contig11	2929	3628	699	nonCEN	5.94893	0
Contig11	4855	5913	1058	nonCEN	4.04441	0
Contig11	15060	15959	899	nonCEN	6.48905	1
Contig11	20182	20934	752	nonCEN	3.36903	0
Contig11	34670	35168	498	nonCEN	7.54033	12
Contig11	35859	37282	1423	nonCEN	5.15496	43
Contig11	50551	51684	1133	nonCEN	3.61647	2
Contig11	82494	82747	253	nonCEN	3.83622	0
Contig11	85720	86178	458	nonCEN	4.11788	0
Contig11	86432	86783	351	nonCEN	8.33683	0
Contig11	112175	112950	775	nonCEN	5.72182	0
Contig11	117165	117584	419	nonCEN	5.29443	1
Contig11	119419	119733	314	nonCEN	4.80229	0
Contig11	125771	126649	878	nonCEN	3.89088	0
Contig11	130880	131067	187	nonCEN	3.8406	2
Contig11	135158	135937	779	nonCEN	9.4385	0
Contig11	136486	137291	805	nonCEN	6.46605	0
Contig11	140688	141055	367	nonCEN	4.2092	2
Contig11	147682	147967	285	nonCEN	4.23311	0
Contig11	148396	148584	188	nonCEN	4.89956	0
Contig11	175670	175943	273	nonCEN	2.97637	0
Contig11	177691	177952	261	nonCEN	3.4372	0
Contig11	236728	237116	388	nonCEN	3.32552	0
Contig11	248805	249179	374	nonCEN	6.05008	0
Contig11	272064	272360	296	nonCEN	3.93662	0
Contig11	313558	314111	553	nonCEN	3.90995	0
Contig11	314693	314988	295	nonCEN	7.11241	0
Contig11	318291	318498	207	nonCEN	8.48729	0
Contig11	321909	322669	760	nonCEN	5.16789	0
Contig11	329978	330414	436	nonCEN	4.11597	0
Contig11	335523	335915	392	nonCEN	4.13034	1
Contig11	336336	337052	716	nonCEN	4.1654	0
Contig118	3029	3281	252	nonCEN	1.71675	17
Contig118	4440	5413	973	nonCEN	3.23614	9
Contig118	8236	9407	1171	nonCEN	3.01545	6
Contig118	10156	10459	303	nonCEN	3.74311	4
Contig119	12952	89935	76983	4_CEN	26.9651	344
Contig133	24116	24429	313	nonCEN	3.08895	3
Contig142	44694	44905	211	nonCEN	2.83309	0
Contig142	145654	181212	35558	nonCEN	2.92614	370
Contig145	16088	16394	306	nonCEN	6.2853	0
Contig145	18120	18355	235	nonCEN	2.4621	0
Contig150	33046	33591	545	nonCEN	5.19513	138
Contig150	101391	101627	236	nonCEN	3.76547	3
Contig150	103860	104236	376	nonCEN	5.62909	22
Contig21	9715	11731	2016	nonCEN	4.00915	224
Contig21	11919	13584	1665	nonCEN	7.2338	160
Contig21	35927	36158	231	nonCEN	2.65629	65
Contig21	36410	37934	1524	nonCEN	5.62286	91
Contig21	38160	38721	561	nonCEN	3.33573	28
Contig21	39342	39785	443	nonCEN	7.62468	51
Contig21	49286	49532	246	nonCEN	5.06938	1
Contig21	62087	63321	1234	nonCEN	6.31017	184
Contig21	63555	64133	578	nonCEN	3.1493	38
Contig21	64463	65392	929	nonCEN	3.79407	71
Contig21	65731	66006	275	nonCEN	7.73823	36
Contig21	88486	89596	1110	nonCEN	3.45966	166
Contig21	90680	92761	2081	nonCEN	5.48764	265
Contig21	154850	155339	489	nonCEN	4.52291	0
Contig21	171639	172273	634	nonCEN	5.55762	0
Contig21	172571	172811	240	nonCEN	4.92988	0
Contig21	177936	178579	643	nonCEN	5.13912	0
Contig21	178768	179102	334	nonCEN	4.92988	0
Contig49	22350	22552	202	nonCEN	4.11567	20
Contig5	70448	70789	341	nonCEN	5.31747	0
Contig5	72560	73884	1324	nonCEN	6.0603	28
Contig5	113311	113592	281	nonCEN	6.9936	0
Contig5	114377	114730	353	nonCEN	4.55759	9
Contig5	115523	116582	1059	nonCEN	6.04313	26
Contig5	378906	379156	250	nonCEN	3.70141	5
Contig5	380773	380972	199	nonCEN	3.88055	3
Contig5	381585	381961	376	nonCEN	4.38488	3
Contig79	2158	67416	65258	X_CEN	3.52475	383
Contig82	40557	40832	275	nonCEN	3.71274	8
Contig86	110	523	413	nonCEN	5.87146	0
Contig86	714	1689	975	nonCEN	3.09294	0
Contig86	1919	3240	1321	nonCEN	4.63303	1
Contig86	3531	3721	190	nonCEN	3.81489	0
Contig86	4108	4308	200	nonCEN	3.30305	0
Contig86	5507	7553	2046	nonCEN	5.15017	0
Contig86	7865	9687	1822	nonCEN	4.82257	0
Contig86	10303	11768	1465	nonCEN	3.29891	0
Contig86	12285	13167	882	nonCEN	3.60454	0
Contig86	13731	18758	5027	nonCEN	3.64916	2
Contig9	345181	349762	4581	nonCEN	4.96776	598
Rsp_2	141	583	442	nonCEN	3.60403	1
tig00022795	13424	14048	624	nonCEN	7.25125	2
tig00057289	5057	21267	16210	2_CEN	13.434	6
X_1	101148	101383	235	nonCEN	4.45251	0
X_1	102943	103211	268	nonCEN	4.05332	1
X_1	104130	104379	249	nonCEN	5.76687	1
X_1	121765	122088	323	nonCEN	5.34837	3
X_1	1746595	1746825	230	nonCEN	6.72117	139
X_1	10272403	10272912	509	nonCEN	7.70657	235
X_1	10694497	10694827	330	nonCEN	6.86172	249
X_1	21473875	21474098	223	nonCEN	8.44928	74
X_10	42232	42419	187	nonCEN	4.01995	6
X_10	42695	43132	437	nonCEN	7.54033	30
X_10	43350	43572	222	nonCEN	3.76976	3
X_7	708169	708442	273	nonCEN	7.62121	217
Y_Contig104	19674	20345	671	nonCEN	4.04008	134
Y_Contig104	21101	21413	312	nonCEN	3.99422	22
Y_Contig104	223062	223255	193	nonCEN	6.37513	8
Y_Contig127	272	1057	785	nonCEN	3.49207	8
Y_Contig140	561108	561954	846	nonCEN	4.89015	93
Y_Contig140	562351	562932	581	nonCEN	6.78492	36
Y_Contig140	563665	563942	277	nonCEN	8.10365	26
Y_Contig17	75776	76083	307	nonCEN	4.7112	24
Y_Contig17	76346	76618	272	nonCEN	7.29296	9
Y_Contig2	178658	178907	249	nonCEN	5.33869	19
Y_Contig2	676079	677680	1601	nonCEN	13.7225	207
Y_Contig2	677900	680561	2661	nonCEN	4.2441	270
Y_Contig20	162152	163347	1195	nonCEN	7.71772	217
Y_Contig20	163554	163940	386	nonCEN	3.20407	31
Y_Contig20	165507	165933	426	nonCEN	4.41217	141
Y_Contig20	257184	258181	997	nonCEN	6.47804	38
Y_Contig20	259043	259418	375	nonCEN	7.75803	13
Y_Contig20	261607	261851	244	nonCEN	5.91472	7
Y_Contig20	262155	262361	206	nonCEN	5.41625	19
Y_Contig20	263894	264953	1059	nonCEN	8.00615	40
Y_Contig20	263894	264953	1059	nonCEN	8.00615	40
Y_Contig20	266356	267242	886	nonCEN	4.68705	32
Y_Contig20	268474	269047	573	nonCEN	7.54033	27
Y_Contig20	270742	270983	241	nonCEN	5.44798	20
Y_Contig20	271171	271598	427	nonCEN	5.24047	4
Y_Contig23	4184	4819	635	nonCEN	2.52947	2
Y_Contig23	50352	50558	206	nonCEN	4.41703	5
Y_Contig26	927	130105	129178	Y_CEN	9.31277	11561
Y_Contig29	107201	107515	314	nonCEN	2.08602	9
Y_Contig29	114862	115309	447	nonCEN	3.92517	4
Y_Contig29	120884	121343	459	nonCEN	3.94276	1
Y_Contig29	122747	123023	276	nonCEN	2.42494	0
Y_Contig6	455375	455736	361	nonCEN	4.39353	22
Y_Contig6	455939	457767	1828	nonCEN	7.26694	165
Y_Contig70	1961	2972	1011	nonCEN	6.46565	135
Y_Contig70	4932	5532	600	nonCEN	6.88286	0
Y_Contig70	5988	6412	424	nonCEN	6.81311	3
Y_Contig74	4071	4315	244	nonCEN	2.96061	1
Y_Contig74	4602	6264	1662	nonCEN	2.83089	12
Y_Contig74	6466	8356	1890	nonCEN	3.20528	14
Y_scaffold3	226932	227215	283	nonCEN	4.10116	1
Y_scaffold3	228012	228575	563	nonCEN	1.93861	4
Y_scaffold3	230348	230676	328	nonCEN	3.81162	1
Y_scaffold3	231182	231461	279	nonCEN	1.88279	1
Y_scaffold3	234206	234603	397	nonCEN	2.74903	4
Y_scaffold4	1071804	1072781	977	nonCEN	4.47281	93
Y_scaffold4	1073289	1073965	676	nonCEN	11.2513	44
Y_scaffold4	1074354	1074877	523	nonCEN	4.81393	22
Y_scaffold4	1732889	1733209	320	nonCEN	7.87541	35
Y_scaffold4	1734424	1734617	193	nonCEN	5.91472	11
Y_scaffold4	1734975	1735580	605	nonCEN	8.47322	31
Y_scaffold4	3032635	3033653	1018	nonCEN	6.23684	77
Y_scaffold4	3034808	3035161	353	nonCEN	7.2843	64
Y_scaffold4	3211218	3211528	310	nonCEN	5.49078	11
Y_scaffold5	239721	239925	204	nonCEN	3.74837	41
Y_scaffold5	240329	240594	265	nonCEN	8.39539	33
Y_scaffold5	241036	242115	1079	nonCEN	5.42002	74
Y_scaffold5	242613	243094	481	nonCEN	8.44244	129
Y_scaffold5	341849	342108	259	nonCEN	7.09277	7
Y_scaffold5	343577	344398	821	nonCEN	5.6958	48
Y_scaffold5	522399	522847	448	nonCEN	5.35658	1
Y_scaffold5	524740	525021	281	nonCEN	3.42144	1
Y_scaffold5	682786	683139	353	nonCEN	2.11154	7
Y_scaffold6	402433	402764	331	nonCEN	4.48857	3
Y_scaffold6	551710	552216	506	nonCEN	6.95218	32
Y_scaffold6	553097	554612	1515	nonCEN	7.40331	222
Y_scaffold6	553097	554612	1515	nonCEN	7.40331	222
Y_scaffold7	22217	22653	436	nonCEN	3.87902	34
Y_scaffold7	866939	867456	517	nonCEN	2.36768	9
Y_scaffold7	868558	868892	334	nonCEN	3.69265	2
Y_scaffold7	932888	933506	618	nonCEN	4.71915	122
Y_scaffold7	935437	935927	490	nonCEN	5.2039	24
Y_scaffold7	936140	937420	1280	nonCEN	11.7971	206
Y_scaffold7	1484632	1484822	190	nonCEN	4.85828	11
Y_scaffold7	1485032	1485645	613	nonCEN	5.78646	30
Y_scaffold7	1577202	1577541	339	nonCEN	4.06656	2
Y_scaffold7	1582430	1582990	560	nonCEN	2.84061	12
Y_scaffold7	1583829	1584181	352	nonCEN	3.05093	5
Y_scaffold7	1584898	1585629	731	nonCEN	1.85798	6
Y_scaffold7	1585848	1586165	317	nonCEN	3.47336	5
Y_scaffold7	1793906	1794245	339	nonCEN	6.23097	2
Y_scaffold7	1990823	1991207	384	nonCEN	3.86168	2
Y_scaffold7	1991930	1992645	715	nonCEN	3.90587	4
