## Supplementary material for "Transcription of a centromere-enriched retroelement and local retention of its RNA are significant features of the CENP-A chromatin landscape": Table S5

### Sheet: TableS5Jockey3_expressed
TableS5. Proportion of Jockey-3 copies expressed based on PRO-seq read overlap
A)
Jockey-3 length Category	Regardless of Location	# with reads (default)	% expressed of total (default)	# with reads (K100)	% expressed of total (k100)	# with reads (k100-21mer)	% expressed of total (k100-21mer)
ALL	329	160	0.4863	312	0.9483	204	0.6201
FL	23	23	1	23	0.0699	23	0.0699
Truncated	306	137	0.4477	289	0.8784	181	0.5502
Jockey-3 length Category	CENP-A-CEN	# with reads (default)	% expressed of total (default)	# with reads (K100)	% expressed of total (k100)	# with reads (k100-21mer)	% expressed of total (k100-21mer)
ALL	202	72	0.3564	199	0.9851	124	0.6139
FL	9	9	1	9	0.0446	9	0.0446
Truncated	193	63	0.3264	190	0.9406	115	0.5693
Jockey-3 length Category	CENP-A-nonCEN	# with reads (default)	% expressed of total (default)	# with reads (K100)	% expressed of total (k100)	# with reads (k100-21mer)	% expressed of total (k100-21mer)
ALL	26	25	0.9615	26	1	21	0.8077
FL	7	7	1	7	0.2692	7	0.2692
Truncated	19	18	0.9474	19	0.7308	14	0.5385
Jockey-3 length Category	nonCENP-A	# with reads (default)	% expressed of total (default)	# with reads (K100)	% expressed of total (k100)	# with reads (k100-21mer)	% expressed of total (k100-21mer)
ALL	101	63	0.6238	87	0.8614	59	0.5842
FL	7	7	1	7	0.0693	7	0.0693
Truncated	94	56	0.5957	80	0.7921	52	0.5149
Jockey-3 length Category	CENP-A (CEN+nonCEN)	# with reads (default)	% expressed of total (default)	# with reads (K100)	% expressed of total (k100)	# with reads (k100-21mer)	% expressed of total (k100-21mer)
ALL	228	97	0.4254	225	0.9868	145	0.636
FL	16	16	1	16	0.0702	16	0.0702
Truncated	212	81	0.3821	209	0.9167	129	0.5658
Jockey-3 length Category	nonCEN (CENP-A-nonCEN + nonCENPA)	# with reads (default)	% expressed of total (default)	# with reads (K100)	% expressed of total (k100)	# with reads (k100-21mer)	% expressed of total (k100-21mer)
ALL	127	88	0.6929	113	0.8898	80	0.6299
FL	14	14	1	14	0.1102	14	0.1102
Truncated	113	74	0.6549	99	0.7795	66	0.5197
B)
Jockey-3 length Category	Regardless of Location	# with reads (default)	% expressed of total (default)
ALL	326	161	0.493865
FL_YOUNG	16	16	1
FL_OLD	9	9	1
Trunc_YOUNG	26	21	0.8077
Trunc_OLD	275	115	0.4182
