## Supplementary material for "Transcription of a centromere-enriched retroelement and local retention of its RNA are significant features of the CENP-A chromatin landscape": Table S6

### Sheet: TableS6 Jockey3_summaries
Table S6. Summary of CENP-A associated truncated and full-length (FL) Jockey-3 insertions
Jockey-3 loci distribution	CEN designation	# Jockey-3						# other repeats	% of total
		All	% of total	Full-length	% of total	Truncated	% of total
	CENP-A-CEN	202	0.613982	9	0.391304	193	0.630719	331	0.00215603
	CENP-A-nonCEN	26	0.0790274	7	0.304348	19	0.0620915	183	0.001192
	nonCENP-A	101	0.306991	7	0.304348	94*	0.30719	153009	0.996652
	ALL	329		23		306		153523
Jockey-3 CENP-A association	CEN designation	# Jockey-3						# other repeats	% of total
		All	% of total	Full-length	% of total	Truncated	% of total
	CENP-A (CEN & nonCEN)	228	0.693009	16	0.695652	112	0.543689	514	0.00334803
	nonCENP-A	101	0.306991	7	0.304348	94*	0.456311	153009	0.996652
	ALL	329		23		206		153523
